# Tandem repeat variation shapes immune cell type-specific gene expression

**DOI:** 10.1101/2024.11.02.621562

**Authors:** Hope A. Tanudisastro, Anna S.E. Cuomo, Ben Weisburd, Matthew Welland, Eleanor Spenceley, Michael Franklin, Angli Xue, Hao Lawrence Huang, Blake Bowen, Jianan Fan, Oscar A. Dong, Albert Henry, Peter C. Allen, Kristof Wing, Owen Tang, Michael Gray, Andre L.M. Reis, Jonathan Margoliash, Nehir E. Kurtas, Jeffrey M. Pullin, Arthur S. Lee, Harrison Brand, Michael Harper, Katalina Bobowik, Michael Silk, Amy Miniter, John Marshall, Vivian Bakiris, Bindu Swapna Madala, Caitlin Uren, Caitlin Bartie, Rachael A. McCloy, Anne Senabouth, Harriet Dashnow, Liam Fearnley, Alejandro Martin-Trujillo, Egor Dolzhenko, Zhen Qiao, Stuart M. Grieve, Tung Nguyen, Eyal Ben-David, Ling Chen, Kyle Kai-How Farh, Michael Talkowski, Stephen I. Alexander, Owen M. Siggs, Leonhard Gruenschloss, Hannah R. Nicholas, Jennifer Piscionere, Cas Simons, Chris Wallace, Melissa Gymrek, Ira W. Deveson, Alex W. Hewitt, Gemma A. Figtree, Katrina M. de Lange, Joseph E. Powell, Daniel G. MacArthur

**Affiliations:** Centre for Population Genomics, Garvan Institute of Medical Research, and UNSW Sydney, Sydney, NSW, Australia; Centre for Population Genomics, Murdoch Children’s Research Institute, Melbourne, VIC, Australia; Faculty of Medicine and Health, University of New South Wales, Sydney, NSW, Australia; Faculty of Medicine and Health, University of Sydney, Sydney, NSW, Australia; Garvan-Weizmann Centre for Cellular Genomics, Garvan Institute of Medical Research, Sydney, NSW, Australia; UNSW Cellular Genomics Futures Institute, University of New South Wales, Sydney, NSW, Australia; Program in Medical and Population Genetics, Broad Institute of MIT and Harvard, Cambridge, MA, USA; Analytic and Translational Genetics Unit, Massachusetts General Hospital, Boston, MA, USA; Faculty of Science, University of Sydney, Sydney, NSW, Australia; Menzies Institute for Medical Research, University of Tasmania, Hobart, TAS, Australia; Department of Ophthalmology, Royal Hobart Hospital, Hobart, TAS, Australia; Centre for Eye Research Australia, University of Melbourne, East Melbourne, VIC, Australia; Charles Perkins Centre, The University of Sydney, Sydney, NSW, Australia; Kolling Institute of Medical Research, Royal North Shore Hospital, Sydney, NSW, Australia; Genomics and Inherited Disease Program, Garvan Institute of Medical Research, Sydney, NSW, Australia; Department of Medicine, University of California San Diego, CA, USA; Massachusetts General Hospital, Boston, MA, USA; The Broad Institute of MIT and Harvard, Cambridge, MA, USA; MRC Biostatistics Unit, University of Cambridge, UK; Department of Biomedical Informatics, University of Colorado Anschutz Medical Campus, Aurora, CO, USA; Population Health and Immunity Division, The Walter and Eliza Hall Institute of Medical Research, Parkville, VIC 3052, Australia; Department of Medical Biology, University of Melbourne, Parkville, VIC, Australia; Bruce Lefroy Centre, Murdoch Children’s Research Institute, Parkville, VIC, Australia; Department of Genetics and Genomics Sciences and Minidich Child Health and Development Institute, Icahn School of Medicine at Mount Sinai, New York, NY, USA; Pacific Biosciences of California, Menlo Park, CA, USA; Imaging and Phenotyping Laboratory, Charles Perkins Centre, Faculty of Medicine and Health, The University of Sydney, Australia; Lumus Imaging, St George Private Hospital, Kogarah NSW 2217; Illumina Artificial Intelligence Laboratory, Illumina, San Diego, CA, USA; Centre for Kidney Research, Kids Research Institute and the Department of Nephrology, The Children’s Hospital at Westmead, Westmead, NSW, Australia; Cambridge Institute of Therapeutic Immunology & Infectious Disease, University of Cambridge, UK; Department of Computer Science and Engineering, University of California San Diego

## Abstract

Tandem repeats (TRs) - highly polymorphic, repetitive sequences across the human genome - are important regulators of gene expression but remain underexplored due to challenges in accurate genotyping and analysis^1^. Here, we generate new whole genome and single-cell RNA sequencing from >5.4 million blood-derived cells across 1,925 individuals in two cohorts [Cuomo *et al.*, accompanying manuscript], and perform meta-analysis to characterize the impact of variation in >1.7 million TR loci on immune cell type-specific gene expression. We identify >69,000 single-cell expression TR loci (sc-eTRs), 30.7% of which are specific to one of 28 immune cell types, and reveal dynamic regulatory effects using cell-state inference. Matched single-cell ATAC sequencing profiles from >3.4 million nuclei in 922 individuals [Xue *et al.*, accompanying manuscript]. uncover chromatin accessibility QTLs for nearly one-third of expression-associated TRs, supporting coordinated effects on cis-regulatory architecture. Fine-mapping implicates 1,490 TRs as candidate causal drivers of gene expression in 6.1% of tested genes, and colocalization analyses highlight >200 genes in which TRs likely mediate genetic associations with immune and hematological traits. Together, these results provide a genome-wide, multiomic view of TR-mediated regulation in the human immune system, establishing TRs as key contributors to cell type-specific regulatory variation and complex trait architecture.
