## Supplementary Tables for "Tandem repeat variation shapes immune cell type-specific gene expression": TableS5.xlsx

### Sheet: TableS5
Motif Name	Consensus	P-value	Log P-value	q-value (Benjamini)	# of Target Sequences with Motif(of 19392)	% of Target Sequences with Motif	# of Background Sequences with Motif(of 48097)	% of Background Sequences with Motif
KLF10(Zf)/HEK293-KLF10.GFP-ChIP-Seq(GSE58341)/Homer	GGGGGTGTGTCC	0	-1198	0	1691	0.0872	990.8	0.0206
OCT:OCT(POU,Homeobox)/NPC-OCT6-ChIP-Seq(GSE43916)/Homer	YATGCATATRCATRT	1e-195	-449.4	0	1108	0.0571	976.7	0.0203
LRF(Zf)/Erythroblasts-ZBTB7A-ChIP-Seq(GSE74977)/Homer	AAGACCCYYN	1e-59	-136.4	0	859	0.0443	1165.2	0.0242
Maz(Zf)/HepG2-Maz-ChIP-Seq(GSE31477)/Homer	GGGGGGGG	1e-38	-88.88	0	528	0.0272	702.6	0.0146
Zscan4c(Zf)/ESC-Zscan4c-ChIP-seq(GSE140619)/Homer	ATRTGTGCAC	1e-34	-78.6	0	360	0.0186	434	0.009
NRF(NRF)/Promoter/Homer	STGCGCATGCGC	1e-29	-68.81	0	80	0.0041	39.2	0.0008
ZNF467(Zf)/HEK293-ZNF467.GFP-ChIP-Seq(GSE58341)/Homer	TGGGGAAGGGCM	1e-24	-56.87	0	272	0.014	335.3	0.007
ZBED2(Zf)/SUIT2-ZBED2.HA-ChIP-Seq(GSE141606)/Homer	NRGTTTCGGK	1e-23	-54.2	0	236	0.0122	281	0.0058
ZNF148(Zf)/MDAMB231-ZNF148-ChIP-Seq(GSE147020)/Homer	CCCCTCCCCCAC	1e-19	-45.07	0	210	0.0108	257.5	0.0054
NRF1(NRF)/MCF7-NRF1-ChIP-Seq(Unpublished)/Homer	CTGCGCATGCGC	1e-14	-33.42	0	51	0.0026	33.9	0.0007
PRDM9(Zf)/Testis-DMC1-ChIP-Seq(GSE35498)/Homer	ADGGYAGYAGCATCT	1e-12	-29.45	0	86	0.0044	86.5	0.0018
DMRT1(DM)/Testis-DMRT1-ChIP-Seq(GSE64892)/Homer	TWGHWACAWTGTWDC	1e-12	-28.84	0	261	0.0135	401	0.0083
ZNF136(Zf)/HEK293-ZNF136.GFP-ChIP-Seq(GSE58341)/Homer	YTKGATAHAGTATTCTWGGTNGGCA	1e-09	-21.02	0	157	0.0081	230.8	0.0048
Egr1(Zf)/K562-Egr1-ChIP-Seq(GSE32465)/Homer	TGCGTGGGYG	1e-09	-21.01	0	242	0.0125	396.1	0.0082
GATA3(Zf),DR4/iTreg-Gata3-ChIP-Seq(GSE20898)/Homer	AGATGKDGAGATAAG	1e-08	-20.05	0	62	0.0032	65	0.0014
Arnt:Ahr(bHLH)/MCF7-Arnt-ChIP-Seq(Lo_et_al.)/Homer	TBGCACGCAA	1e-07	-17.76	0	240	0.0124	408.5	0.0085
DMRT6(DM)/Testis-DMRT6-ChIP-Seq(GSE60440)/Homer	YDGHTACAWTGTADC	1e-07	-17.32	0	188	0.0097	305.7	0.0064
FOXM1(Forkhead)/MCF7-FOXM1-ChIP-Seq(GSE72977)/Homer	TRTTTACTTW	1e-06	-15.52	0	1464	0.0755	3181.6	0.0662
PRDM15(Zf)/ESC-Prdm15-ChIP-Seq(GSE73694)/Homer	YCCDNTCCAGGTTTT	1e-06	-13.82	0	406	0.0209	788.1	0.0164
Klf4(Zf)/mES-Klf4-ChIP-Seq(GSE11431)/Homer	GCCACACCCA	1e-05	-12.76	0.0001	143	0.0074	236.1	0.0049
FOXA1(Forkhead)/MCF7-FOXA1-ChIP-Seq(GSE26831)/Homer	WAAGTAAACA	1e-05	-12.27	0.0001	1528	0.0788	3387.7	0.0705
FoxL2(Forkhead)/Ovary-FoxL2-ChIP-Seq(GSE60858)/Homer	WWTRTAAACAVG	1e-05	-12.18	0.0001	982	0.0506	2113.1	0.044
KLF14(Zf)/HEK293-KLF14.GFP-ChIP-Seq(GSE58341)/Homer	RGKGGGCGKGGC	1e-05	-12.06	0.0001	474	0.0244	955.2	0.0199
FOXA1:AR(Forkhead,NR)/LNCAP-AR-ChIP-Seq(GSE27824)/Homer	AGTAAACAAAAAAGAACAND	0.001	-8.485	0.0041	259	0.0134	511.8	0.0107
MyoD(bHLH)/Myotube-MyoD-ChIP-Seq(GSE21614)/Homer	RRCAGCTGYTSY	0.001	-7.312	0.0126	100	0.0052	176	0.0037
Pax7(Paired,Homeobox)/Myoblast-Pax7-ChIP-Seq(GSE25064)/Homer	TAATCAATTA	0.001	-7.312	0.0126	85	0.0044	145.8	0.003
Pax7(Paired,Homeobox),longest/Myoblast-Pax7-ChIP-Seq(GSE25064)/Homer	NTAATTDGCYAATTANNWWD	0.01	-6.57	0.0245	51	0.0026	80.4	0.0017
bZIP:IRF(bZIP,IRF)/Th17-BatF-ChIP-Seq(GSE39756)/Homer	NAGTTTCABTHTGACTNW	0.01	-6.163	0.0355	652	0.0336	1443.2	0.03
Klf9(Zf)/GBM-Klf9-ChIP-Seq(GSE62211)/Homer	GCCACRCCCACY	0.01	-5.861	0.0464	101	0.0052	187	0.0039
KLF5(Zf)/LoVo-KLF5-ChIP-Seq(GSE49402)/Homer	DGGGYGKGGC	0.01	-5.796	0.0478	332	0.0171	705.6	0.0147
KLF3(Zf)/MEF-Klf3-ChIP-Seq(GSE44748)/Homer	NRGCCCCRCCCHBNN	0.01	-5.656	0.0533	139	0.0072	271.3	0.0056
ZNF41(Zf)/HEK293-ZNF41.GFP-ChIP-Seq(GSE58341)/Homer	CCTCATGGTGYCYTWYTCCCTTGTG	0.01	-5.544	0.0577	14	0.0007	15.8	0.0003
Foxf1(Forkhead)/Lung-Foxf1-ChIP-Seq(GSE77951)/Homer	WWATRTAAACAN	0.01	-5.436	0.0623	1042	0.0537	2382.9	0.0496
FOXA1(Forkhead)/LNCAP-FOXA1-ChIP-Seq(GSE27824)/Homer	WAAGTAAACA	0.01	-5.19	0.0773	1590	0.082	3703.5	0.0771
p53(p53)/mES-cMyc-ChIP-Seq(GSE11431)/Homer	ACATGCCCGGGCAT	0.01	-4.814	0.1095	3	0.0002	1.7	0
GATA(Zf),IR3/iTreg-Gata3-ChIP-Seq(GSE20898)/Homer	NNNNNBAGATAWYATCTVHN	0.1	-4.474	0.1496	78	0.004	147.4	0.0031
FoxD3(forkhead)/ZebrafishEmbryo-Foxd3.biotin-ChIP-seq(GSE106676)/Homer	TGTTTAYTTAGC	0.1	-4.374	0.1607	1408	0.0726	3291.3	0.0685
Zfp281(Zf)/ES-Zfp281-ChIP-Seq(GSE81042)/Homer	CCCCTCCCCCAC	0.1	-3.862	0.2611	41	0.0021	72.2	0.0015
KLF1(Zf)/HUDEP2-KLF1-CutnRun(GSE136251)/Homer	VDGGGYGGGGCY	0.1	-3.854	0.2611	212	0.0109	455.1	0.0095
E2F3(E2F)/MEF-E2F3-ChIP-Seq(GSE71376)/Homer	BTKGGCGGGAAA	0.1	-3.678	0.2984	105	0.0054	213.5	0.0044
NFkB-p50,p52(RHD)/Monocyte-p50-ChIP-Chip(Schreiber_et_al.)/Homer	GGGGGAATCCCC	0.1	-3.619	0.3086	15	0.0008	21.1	0.0004
Pax8(Paired,Homeobox)/Thyroid-Pax8-ChIP-Seq(GSE26938)/Homer	GTCATGCHTGRCTGS	0.1	-3.152	0.4805	33	0.0017	59.7	0.0012
KLF17(Zf)/2cell-Klf17-CutnTag(GSE211845)/Homer	GCYCCGCCCCYH	0.1	-3.007	0.5428	123	0.0063	261.9	0.0055
EKLF(Zf)/Erythrocyte-Klf1-ChIP-Seq(GSE20478)/Homer	NWGGGTGTGGCY	0.1	-2.919	0.579	59	0.003	117.4	0.0024
YY1(Zf)/Promoter/Homer	CAAGATGGCGGC	0.1	-2.461	0.8953	9	0.0005	13.9	0.0003
p53(p53)/Saos-p53-ChIP-Seq(GSE15780)/Homer	RRCATGYCYRGRCATGYYYN	0.1	-2.42	0.8953	14	0.0007	23.8	0.0005
p53(p53)/Saos-p53-ChIP-Seq/Homer	RRCATGYCYRGRCATGYYYN	0.1	-2.42	0.8953	14	0.0007	23.8	0.0005
Sp5(Zf)/mES-Sp5.Flag-ChIP-Seq(GSE72989)/Homer	RGKGGGCGGAGC	0.1	-2.349	0.9384	193	0.01	434.1	0.009
HOXA3(Homeobox)/mEmbryo-Hoxa3-ChIP-Seq(E-MTAB-8607)/Homer	ATGATTGATGGS	1	-2.01	1	36	0.0019	73.5	0.0015
MYRF(MYRF)/CFPAC1-MYRF-ChIP-Seq(GSE145627)/Homer	AGTGCCTGGCAC	1	-1.839	1	55	0.0028	118.5	0.0025
Sp1(Zf)/Promoter/Homer	GGCCCCGCCCCC	1	-1.773	1	62	0.0032	135.3	0.0028
ETS:RUNX(ETS,Runt)/Jurkat-RUNX1-ChIP-Seq(GSE17954)/Homer	RCAGGATGTGGT	1	-1.636	1	16	0.0008	31.2	0.0006
ZFX(Zf)/mES-Zfx-ChIP-Seq(GSE11431)/Homer	AGGCCTRG	1	-1.233	1	170	0.0088	403.2	0.0084
SpiB(ETS)/OCILY3-SPIB-ChIP-Seq(GSE56857)/Homer	AAAGRGGAAGTG	1	-1.076	1	121	0.0062	288.9	0.006
Pitx1:Ebox(Homeobox,bHLH)/Hindlimb-Pitx1-ChIP-Seq(GSE41591)/Homer	YTAATTRAWWCCAGATGT	1	-1.027	1	109	0.0056	260.6	0.0054
E2F6(E2F)/Hela-E2F6-ChIP-Seq(GSE31477)/Homer	GGCGGGAARN	1	-0.9776	1	88	0.0045	210.2	0.0044
RBPJ:Ebox(?,bHLH)/Panc1-Rbpj1-ChIP-Seq(GSE47459)/Homer	GGGRAARRGRMCAGMTG	1	-0.9584	1	31	0.0016	72.6	0.0015
POU4F3(POU,Homeobox)/MEF-Pou4f3-ChIP-Seq(GSE150279)/Homer	TRAATAATTTAT	1	-0.936	1	184	0.0095	447	0.0093
ZNF652/HepG2-ZNF652.Flag-ChIP-Seq(Encode)/Homer	TTAACCCTTTVNKKN	1	-0.7786	1	127	0.0065	311.5	0.0065
RORa(NR)/Liver-Rora-ChIP-Seq(GSE101115)/Homer	AAWCTAGGTCARDNN	1	-0.6645	1	30	0.0015	74.5	0.0016
OCT:OCT(POU,Homeobox)/NPC-Brn1-ChIP-Seq(GSE35496)/Homer	ATGAATATTCATGAG	1	-0.6227	1	3	0.0002	7.5	0.0002
T1ISRE(IRF)/ThioMac-Ifnb-Expression/Homer	ACTTTCGTTTCT	1	-0.5294	1	7	0.0004	18.3	0.0004
p73(p53)/Trachea-p73-ChIP-Seq(PRJNA310161)/Homer	NRRRCAWGTCCDGRCATGYY	1	-0.4683	1	3	0.0002	8.9	0.0002
KLF6(Zf)/PDAC-KLF6-ChIP-Seq(GSE64557)/Homer	MKGGGYGTGGCC	1	-0.4534	1	216	0.0111	547.6	0.0114
BORIS(Zf)/K562-CTCFL-ChIP-Seq(GSE32465)/Homer	CNNBRGCGCCCCCTGSTGGC	1	-0.4491	1	12	0.0006	32.7	0.0007
ZNF711(Zf)/SHSY5Y-ZNF711-ChIP-Seq(GSE20673)/Homer	AGGCCTAG	1	-0.4403	1	240	0.0124	608.8	0.0127
Gli3(Zf)/E11.5-Gli3-ChIP-Chip(GSE151646)/Homer	RGACCACCCASR	1	-0.4331	1	67	0.0035	173.6	0.0036
ZNF317(Zf)/HEK293-ZNF317.GFP-ChIP-Seq(GSE58341)/Homer	GTCWGCTGTYYCTCT	1	-0.3897	1	9	0.0005	25.5	0.0005
Tlx?(NR)/NPC-H3K4me1-ChIP-Seq(GSE16256)/Homer	CTGGCAGSCTGCCA	1	-0.3788	1	28	0.0014	75.3	0.0016
ZNF91(Zf)/HEK-ZNF91.HA-ChIP-Seq(GSE162571)/Homer	RGCMGCCTYC	1	-0.3608	1	80	0.0041	209.7	0.0044
NFkB-p65-Rel(RHD)/ThioMac-LPS-Expression(GSE23622)/Homer	GGAAATTCCC	1	-0.3122	1	6	0.0003	18	0.0004
ZNF768(Zf)/Rajj-ZNF768-ChIP-Seq(GSE111879)/Homer	RHHCAGAGAGGB	1	-0.3122	1	6	0.0003	18.5	0.0004
ZNF165(Zf)/WHIM12-ZNF165-ChIP-Seq(GSE65937)/Homer	AAGGKGRCGCAGGCA	1	-0.2994	1	7	0.0004	21.1	0.0004
Sp2(Zf)/HEK293-Sp2.eGFP-ChIP-Seq(Encode)/Homer	YGGCCCCGCCCC	1	-0.2924	1	258	0.0133	665.8	0.0139
PAX5(Paired,Homeobox)/GM12878-PAX5-ChIP-Seq(GSE32465)/Homer	GCAGCCAAGCRTGACH	1	-0.2903	1	35	0.0018	96.8	0.002
MafF(bZIP)/HepG2-MafF-ChIP-Seq(GSE31477)/Homer	HWWGTCAGCAWWTTT	1	-0.2888	1	86	0.0044	228.7	0.0048
TR4(NR),DR1/Hela-TR4-ChIP-Seq(GSE24685)/Homer	GAGGTCAAAGGTCA	1	-0.276	1	9	0.0005	27.2	0.0006
GATA3(Zf),DR8/iTreg-Gata3-ChIP-Seq(GSE20898)/Homer	AGATSTNDNNDSAGATAASN	1	-0.2752	1	13	0.0007	38.2	0.0008
RAR:RXR(NR),DR0/ES-RAR-ChIP-Seq(GSE56893)/Homer	AGGTCAAGGTCA	1	-0.2653	1	10	0.0005	30.9	0.0006
GATA(Zf),IR4/iTreg-Gata3-ChIP-Seq(GSE20898)/Homer	NAGATWNBNATCTNN	1	-0.2642	1	14	0.0007	41.7	0.0009
CTCF(Zf)/CD4+-CTCF-ChIP-Seq(Barski_et_al.)/Homer	AYAGTGCCMYCTRGTGGCCA	1	-0.2572	1	2	0.0001	7.9	0.0002
Smad2(MAD)/ES-SMAD2-ChIP-Seq(GSE29422)/Homer	CTGTCTGG	1	-0.2401	1	321	0.0166	830.8	0.0173
Klf15(Zf)/Liver-Klf15-ChIP-Seq(GSE166083)/Homer	RGGGGGCGGGGC	1	-0.2362	1	174	0.009	457.6	0.0095
HOXA2(Homeobox)/mES-Hoxa2-ChIP-Seq(Donaldson_et_al.)/Homer	GYCATCMATCAT	1	-0.2266	1	18	0.0009	53.8	0.0011
RARg(NR)/ES-RARg-ChIP-Seq(GSE30538)/Homer	AGGTCAAGGTCA	1	-0.2219	1	1	0.0001	4.1	0.0001
E2F1(E2F)/Hela-E2F1-ChIP-Seq(GSE22478)/Homer	CWGGCGGGAA	1	-0.207	1	24	0.0012	70.7	0.0015
E-box(bHLH)/Promoter/Homer	SSGGTCACGTGA	1	-0.1972	1	8	0.0004	26.3	0.0005
DUX4(Homeobox)/Myoblasts-DUX4.V5-ChIP-Seq(GSE75791)/Homer	NWTAAYCYAATCAWN	1	-0.1965	1	14	0.0007	43.8	0.0009
X-box(HTH)/NPC-H3K4me1-ChIP-Seq(GSE16256)/Homer	GGTTGCCATGGCAA	1	-0.1928	1	9	0.0005	29.4	0.0006
ZNF416(Zf)/HEK293-ZNF416.GFP-ChIP-Seq(GSE58341)/Homer	WDNCTGGGCA	1	-0.1923	1	289	0.0149	755	0.0157
bHLHE40(bHLH)/HepG2-BHLHE40-ChIP-Seq(GSE31477)/Homer	KCACGTGMCN	1	-0.1866	1	54	0.0028	151.9	0.0032
RORgt(NR)/EL4-RORgt.Flag-ChIP-Seq(GSE56019)/Homer	AAYTAGGTCA	1	-0.1853	1	20	0.001	60.1	0.0013
RORgt(NR)/EL4-RORgt.Flag-ChIP-Seq(GSE56019)/Homer	AAYTAGGTCA	1	-0.1853	1	20	0.001	60.1	0.0013
ZSCAN22(Zf)/HEK293-ZSCAN22.GFP-ChIP-Seq(GSE58341)/Homer	SMCAGTCWGAKGGAGGAGGC	1	-0.1639	1	7	0.0004	24.8	0.0005
Zic(Zf)/Cerebellum-ZIC1.2-ChIP-Seq(GSE60731)/Homer	CCTGCTGAGH	1	-0.1599	1	73	0.0038	203.1	0.0042
GFY-Staf(?,Zf)/Promoter/Homer	RACTACAATTCCCAGAAKGC	1	-0.1491	1	3	0.0002	12.8	0.0003
EBF(EBF)/proBcell-EBF-ChIP-Seq(GSE21978)/Homer	DGTCCCYRGGGA	1	-0.1463	1	19	0.001	59.8	0.0012
CLOCK(bHLH)/Liver-Clock-ChIP-Seq(GSE39860)/Homer	GHCACGTG	1	-0.1404	1	112	0.0058	307.9	0.0064
PU.1-IRF(ETS:IRF)/Bcell-PU.1-ChIP-Seq(GSE21512)/Homer	MGGAAGTGAAAC	1	-0.1355	1	1176	0.0606	3008.3	0.0626
Rfx2(HTH)/LoVo-RFX2-ChIP-Seq(GSE49402)/Homer	GTTGCCATGGCAACM	1	-0.1219	1	4	0.0002	17	0.0004
HOXA1(Homeobox)/mES-Hoxa1-ChIP-Seq(SRP084292)/Homer	TGATKGATGR	1	-0.1218	1	60	0.0031	172.8	0.0036
Zfp541(Zf)/Sperm-Zfp541-ChIP-Seq(GSE163916)/Homer	NRSCWCGYGC	1	-0.1159	1	148	0.0076	404.1	0.0084
RORg(NR)/Liver-Rorc-ChIP-Seq(GSE101115)/Homer	WAABTAGGTCAV	1	-0.1156	1	17	0.0009	55.6	0.0012
Egr2(Zf)/Thymocytes-Egr2-ChIP-Seq(GSE34254)/Homer	NGCGTGGGCGGR	1	-0.1134	1	36	0.0019	108.9	0.0023
ZNF382(Zf)/HEK293-ZNF382.GFP-ChIP-Seq(GSE58341)/Homer	GNCTGTASTRNTGBCTCHTT	1	-0.1113	1	3	0.0002	13.2	0.0003
ZNF669(Zf)/HEK293-ZNF669.GFP-ChIP-Seq(GSE58341)/Homer	GARTGGTCATCGCCC	1	-0.1113	1	3	0.0002	13.9	0.0003
HIC1(Zf)/Treg-ZBTB29-ChIP-Seq(GSE99889)/Homer	TGCCAGCB	1	-0.09373	1	291	0.015	778.6	0.0162
TFE3(bHLH)/MEF-TFE3-ChIP-Seq(GSE75757)/Homer	GTCACGTGACYV	1	-0.08992	1	9	0.0005	33.9	0.0007
p63(p53)/Keratinocyte-p63-ChIP-Seq(GSE17611)/Homer	NNDRCATGYCYNRRCATGYH	1	-0.08578	1	24	0.0012	78	0.0016
ZNF322(Zf)/HEK293-ZNF322.GFP-ChIP-Seq(GSE58341)/Homer	GAGCCTGGTACTGWGCCTGR	1	-0.07804	1	22	0.0011	72	0.0015
Rfx1(HTH)/NPC-H3K4me1-ChIP-Seq(GSE16256)/Homer	KGTTGCCATGGCAA	1	-0.0721	1	18	0.0009	62	0.0013
E2F(E2F)/Hela-CellCycle-Expression/Homer	TTSGCGCGAAAA	1	-0.07143	1	4	0.0002	18.5	0.0004
Unknown-ESC-element(?)/mES-Nanog-ChIP-Seq(GSE11724)/Homer	CACAGCAGGGGG	1	-0.06904	1	38	0.002	118.7	0.0025
E2A(bHLH)/proBcell-E2A-ChIP-Seq(GSE21978)/Homer	DNRCAGCTGY	1	-0.06793	1	238	0.0123	648.6	0.0135
Pit1+1bp(Homeobox)/GCrat-Pit1-ChIP-Seq(GSE58009)/Homer	ATGCATAATTCA	1	-0.06728	1	236	0.0122	643	0.0134
GFY(?)/Promoter/Homer	ACTACAATTCCC	1	-0.06585	1	6	0.0003	25.6	0.0005
LXRE(NR),DR4/RAW-LXRb.biotin-ChIP-Seq(GSE21512)/Homer	RGGTTACTANAGGTCA	1	-0.06097	1	5	0.0003	22.2	0.0005
Twist(bHLH)/HMLE-TWIST1-ChIP-Seq(Chang_et_al)/Homer	VCAKCTGGNNNCCAGMTGBN	1	-0.06097	1	5	0.0003	23	0.0005
Duxbl(Homeobox)/NIH3T3-Duxbl.HA-ChIP-Seq(GSE119782)/Homer	TAAYCYAATCAA	1	-0.05949	1	21	0.0011	71.6	0.0015
Gli2(Zf)/GM2-Gli2-ChIP-Chip(GSE112702)/Homer	YSTGGGTGGTCT	1	-0.05919	1	29	0.0015	94.9	0.002
BANP(?)/ESC-Banp-ChIP-Seq(GSE155603)/Homer	TCTCGCGAGANY	1	-0.05807	1	8	0.0004	32.4	0.0007
Dlx3(Homeobox)/Kerainocytes-Dlx3-ChIP-Seq(GSE89884)/Homer	NDGTAATTAC	1	-0.05421	1	404	0.0208	1082.2	0.0225
NF1:FOXA1(CTF,Forkhead)/LNCAP-FOXA1-ChIP-Seq(GSE27824)/Homer	WNTGTTTRYTTTGGCA	1	-0.05228	1	19	0.001	66.6	0.0014
Zfp809(Zf)/ES-Zfp809-ChIP-Seq(GSE70799)/Homer	GGGGCTYGKCTGGGA	1	-0.05151	1	11	0.0006	42.1	0.0009
HIF-1b(HLH)/T47D-HIF1b-ChIP-Seq(GSE59937)/Homer	RTACGTGC	1	-0.05044	1	305	0.0157	828.5	0.0172
MNT(bHLH)/HepG2-MNT-ChIP-Seq(Encode)/Homer	DGCACACGTG	1	-0.0498	1	261	0.0135	714.5	0.0149
NFE2L2(bZIP)/HepG2-NFE2L2-ChIP-Seq(Encode)/Homer	AWWWTGCTGAGTCAT	1	-0.04721	1	5	0.0003	23.5	0.0005
Unknown(Homeobox)/Limb-p300-ChIP-Seq/Homer	SSCMATWAAA	1	-0.04592	1	349	0.018	944.3	0.0197
RFX(HTH)/K562-RFX3-ChIP-Seq(SRA012198)/Homer	CGGTTGCCATGGCAAC	1	-0.0454	1	3	0.0002	16.9	0.0004
ZBTB18(Zf)/HEK293-ZBTB18.GFP-ChIP-Seq(GSE58341)/Homer	AACATCTGGA	1	-0.04122	1	63	0.0032	192.4	0.004
c-Myc(bHLH)/LNCAP-cMyc-ChIP-Seq(Unpublished)/Homer	VCCACGTG	1	-0.03934	1	87	0.0045	258.5	0.0054
Nr5a2(NR)/Pancreas-LRH1-ChIP-Seq(GSE34295)/Homer	BTCAAGGTCA	1	-0.03925	1	65	0.0034	198.1	0.0041
Nr5a2(NR)/mES-Nr5a2-ChIP-Seq(GSE19019)/Homer	BTCAAGGTCA	1	-0.03533	1	42	0.0022	135.6	0.0028
OCT:OCT(POU,Homeobox,IR1)/NPC-Brn2-ChIP-Seq(GSE35496)/Homer	ATGAATWATTCATGA	1	-0.03343	1	2	0.0001	13.1	0.0003
ETS:E-box(ETS,bHLH)/HPC7-Scl-ChIP-Seq(GSE22178)/Homer	AGGAARCAGCTG	1	-0.03178	1	6	0.0003	28.6	0.0006
PAX5(Paired,Homeobox),condensed/GM12878-PAX5-ChIP-Seq(GSE32465)/Homer	GTCACGCTCSCTGM	1	-0.03178	1	6	0.0003	28.3	0.0006
Atoh7(bHLH)/Retina-Atoh7-CutnRun(GSE156756)/Homer	KRRCAGCTGGTS	1	-0.03151	1	66	0.0034	203	0.0042
Tbox:Smad(T-box,MAD)/ESCd5-Smad2_3-ChIP-Seq(GSE29422)/Homer	AGGTGHCAGACA	1	-0.03148	1	25	0.0013	87.7	0.0018
Pax7(Paired,Homeobox),long/Myoblast-Pax7-ChIP-Seq(GSE25064)/Homer	TAATCHGATTAC	1	-0.02991	1	8	0.0004	35.4	0.0007
ETS(ETS)/Promoter/Homer	AACCGGAAGT	1	-0.02939	1	31	0.0016	105.9	0.0022
HIF2a(bHLH)/785_O-HIF2a-ChIP-Seq(GSE34871)/Homer	GCACGTACCC	1	-0.02562	1	57	0.0029	180.5	0.0038
WT1(Zf)/Kidney-WT1-ChIP-Seq(GSE90016)/Homer	MCTCCCMCRCAB	1	-0.02481	1	99	0.0051	296.5	0.0062
Bach1(bZIP)/K562-Bach1-ChIP-Seq(GSE31477)/Homer	AWWNTGCTGAGTCAT	1	-0.02453	1	3	0.0002	18.7	0.0004
NF-E2(bZIP)/K562-NFE2-ChIP-Seq(GSE31477)/Homer	GATGACTCAGCA	1	-0.02453	1	3	0.0002	18.9	0.0004
Lhx1(Homeobox)/EmbryoCarcinoma-Lhx1-ChIP-Seq(GSE70957)/Homer	NNYTAATTAR	1	-0.02159	1	640	0.033	1713	0.0356
Mouse_Recombination_Hotspot(Zf)/Testis-DMC1-ChIP-Seq(GSE24438)/Homer	ACTYKNATTCGTGNTACTTC	1	-0.01764	1	10	0.0005	44.5	0.0009
GATA:SCL(Zf,bHLH)/Ter119-SCL-ChIP-Seq(GSE18720)/Homer	CRGCTGBNGNSNNSAGATAA	1	-0.0163	1	5	0.0003	27.3	0.0006
ERb(NR),IR3/Ovary-ERb-ChIP-Seq(GSE203391)/Homer	RGGTCAGGGTGACCT	1	-0.01419	1	21	0.0011	80.3	0.0017
Smad4(MAD)/ESC-SMAD4-ChIP-Seq(GSE29422)/Homer	VBSYGTCTGG	1	-0.01314	1	314	0.0162	878.6	0.0183
Myf5(bHLH)/GM-Myf5-ChIP-Seq(GSE24852)/Homer	BAACAGCTGT	1	-0.01127	1	65	0.0034	210.5	0.0044
Esrrb(NR)/mES-Esrrb-ChIP-Seq(GSE11431)/Homer	KTGACCTTGA	1	-0.01042	1	69	0.0036	222.4	0.0046
Tcf21(bHLH)/ArterySmoothMuscle-Tcf21-ChIP-Seq(GSE61369)/Homer	NAACAGCTGG	1	-0.01034	1	98	0.0051	303.6	0.0063
JunD(bZIP)/K562-JunD-ChIP-Seq/Homer	ATGACGTCATCN	1	-0.009366	1	5	0.0003	29.1	0.0006
Emx2(Homeobox)/Cortex-Emx2-ChIP-Seq(GSE183130)/Homer	NVCTAATTAG	1	-0.009346	1	421	0.0217	1165.3	0.0243
Zic2(Zf)/ESC-Zic2-ChIP-Seq(SRP197560)/Homer	CHCAGCRGGRGG	1	-0.008974	1	25	0.0013	95.4	0.002
Nur77(NR)/K562-NR4A1-ChIP-Seq(GSE31363)/Homer	TGACCTTTNCNT	1	-0.008882	1	40	0.0021	141	0.0029
EBF2(EBF)/BrownAdipose-EBF2-ChIP-Seq(GSE97114)/Homer	NABTCCCWDGGGAVH	1	-0.008643	1	93	0.0048	291.1	0.0061
FXR(NR),IR1/Liver-FXR-ChIP-Seq(Chong_et_al.)/Homer	AGGTCANTGACCTB	1	-0.008219	1	20	0.001	80.2	0.0017
Ap4(bHLH)/AML-Tfap4-ChIP-Seq(GSE45738)/Homer	NAHCAGCTGD	1	-0.008083	1	129	0.0067	391.4	0.0081
GLI3(Zf)/Limb-GLI3-ChIP-Chip(GSE11077)/Homer	CGTGGGTGGTCC	1	-0.007882	1	11	0.0006	51.3	0.0011
PSE(SNAPc)/K562-mStart-Seq/Homer	WAVTCACCMTAASYDAAAAG	1	-0.007823	1	183	0.0094	538.4	0.0112
SF1(NR)/H295R-Nr5a1-ChIP-Seq(GSE44220)/Homer	CAAGGHCANV	1	-0.007779	1	39	0.002	138.1	0.0029
TFDP1(E2F)/K562-TFDP1-ChIP-Seq(GSE105217)/Homer	WTTTCCCGCS	1	-0.006758	1	30	0.0015	112.4	0.0023
E2F7(E2F)/Hela-E2F7-ChIP-Seq(GSE32673)/Homer	VDTTTCCCGCCA	1	-0.006416	1	9	0.0005	45.6	0.0009
Elf4(ETS)/BMDM-Elf4-ChIP-Seq(GSE88699)/Homer	ACTTCCKGKT	1	-0.006007	1	178	0.0092	528.9	0.011
PRDM10(Zf)/HEK293-PRDM10.eGFP-ChIP-Seq(Encode)/Homer	TGGTACATTCCA	1	-0.00572	1	56	0.0029	190.5	0.004
MafA(bZIP)/Islet-MafA-ChIP-Seq(GSE30298)/Homer	TGCTGACTCA	1	-0.005356	1	75	0.0039	245.9	0.0051
Zfp57(Zf)/H1-ZFP57.HA-ChIP-Seq(GSE115387)/Homer	NANTGCSGCA	1	-0.004855	1	29	0.0015	111.6	0.0023
Reverb(NR),DR2/RAW-Reverba.biotin-ChIP-Seq(GSE45914)/Homer	GTRGGTCASTGGGTCA	1	-0.004746	1	7	0.0004	39.7	0.0008
VDR(NR),DR3/GM10855-VDR+vitD-ChIP-Seq(GSE22484)/Homer	ARAGGTCANWGAGTTCANNN	1	-0.004409	1	12	0.0006	57.7	0.0012
Tcfcp2l1(CP2)/mES-Tcfcp2l1-ChIP-Seq(GSE11431)/Homer	NRAACCRGTTYRAACCRGYT	1	-0.003917	1	4	0.0002	28.3	0.0006
Six4(Homeobox)/MCF7-SIX4-ChIP-Seq(Encode)/Homer	TGWAAYCTGABACCB	1	-0.00358	1	3	0.0002	24	0.0005
ETV4(ETS)/HepG2-ETV4-ChIP-Seq(ENCODE)/Homer	ACCGGAAGTG	1	-0.003453	1	118	0.0061	370.5	0.0077
NeuroD1(bHLH)/Islet-NeuroD1-ChIP-Seq(GSE30298)/Homer	GCCATCTGTT	1	-0.003112	1	73	0.0038	244.3	0.0051
Sox7(HMG)/ESC-Sox7-ChIP-Seq(GSE133899)/Homer	VVRRAACAATGG	1	-0.003005	1	56	0.0029	195.5	0.0041
Lhx2(Homeobox)/HFSC-Lhx2-ChIP-Seq(GSE48068)/Homer	TAATTAGN	1	-0.002977	1	509	0.0262	1418.8	0.0295
EBF1(EBF)/Near-E2A-ChIP-Seq(GSE21512)/Homer	GTCCCCWGGGGA	1	-0.002678	1	89	0.0046	291	0.0061
ZNF519(Zf)/HEK293-ZNF519.GFP-ChIP-Seq(GSE58341)/Homer	GAGSCCGAGC	1	-0.00257	1	16	0.0008	73.8	0.0015
Max(bHLH)/K562-Max-ChIP-Seq(GSE31477)/Homer	RCCACGTGGYYN	1	-0.002513	1	104	0.0054	334.5	0.007
MafK(bZIP)/C2C12-MafK-ChIP-Seq(GSE36030)/Homer	GCTGASTCAGCA	1	-0.002475	1	13	0.0007	63	0.0013
ERE(NR),IR3/MCF7-ERa-ChIP-Seq(Unpublished)/Homer	VAGGTCACNSTGACC	1	-0.001965	1	11	0.0006	57.7	0.0012
Chop(bZIP)/MEF-Chop-ChIP-Seq(GSE35681)/Homer	ATTGCATCAT	1	-0.001907	1	33	0.0017	129.6	0.0027
HEB(bHLH)/mES-Heb-ChIP-Seq(GSE53233)/Homer	VCAGCTGBNN	1	-0.001712	1	300	0.0155	874.1	0.0182
Tcf12(bHLH)/GM12878-Tcf12-ChIP-Seq(GSE32465)/Homer	VCAGCTGYTG	1	-0.001571	1	69	0.0036	238.2	0.005
Atoh1(bHLH)/Cerebellum-Atoh1-ChIP-Seq(GSE22111)/Homer	VNRVCAGCTGGY	1	-0.001479	1	104	0.0054	339.5	0.0071
ZNF143|STAF(Zf)/CUTLL-ZNF143-ChIP-Seq(GSE29600)/Homer	ATTTCCCAGVAKSCY	1	-0.001354	1	16	0.0008	76.2	0.0016
ZNF692(Zf)/HEK293-ZNF692.GFP-ChIP-Seq(GSE58341)/Homer	GTGGGCCCCA	1	-0.001217	1	5	0.0003	36.1	0.0008
Srebp2(bHLH)/HepG2-Srebp2-ChIP-Seq(GSE31477)/Homer	CGGTCACSCCAC	1	-0.001211	1	11	0.0006	59.2	0.0012
Ascl1(bHLH)/NeuralTubes-Ascl1-ChIP-Seq(GSE55840)/Homer	NNVVCAGCTGBN	1	-0.001182	1	142	0.0073	448.2	0.0093
NFkB2-p52(RHD)/U266-NFKB2-ChIP-seq(GSE230466)/Homer	VGGGRATTYCCC	1	-0.001139	1	60	0.0031	214.4	0.0045
Snail1(Zf)/LS174T-SNAIL1.HA-ChIP-Seq(GSE127183)/Homer	TRCACCTGCY	1	-0.000931	1	149	0.0077	470.3	0.0098
NFY(CCAAT)/Promoter/Homer	RGCCAATSRG	1	-0.000892	1	108	0.0056	355.4	0.0074
THRa(NR)/C17.2-THRa-ChIP-Seq(GSE38347)/Homer	GGTCANYTGAGGWCA	1	-0.000889	1	30	0.0015	124.4	0.0026
ZEB2(Zf)/SNU398-ZEB2-ChIP-Seq(GSE103048)/Homer	GNMCAGGTGTGC	1	-0.000846	1	149	0.0077	471.3	0.0098
PAX6(Paired,Homeobox)/Forebrain-Pax6-ChIP-Seq(GSE66961)/Homer	NGTGTTCAVTSAAGCGKAAA	1	-0.000663	1	2	0.0001	24.7	0.0005
IRF2(IRF)/Erythroblas-IRF2-ChIP-Seq(GSE36985)/Homer	GAAASYGAAASY	1	-0.000662	1	32	0.0017	132.8	0.0028
GRE(NR),IR3/A549-GR-ChIP-Seq(GSE32465)/Homer	NRGVACABNVTGTYCY	1	-0.000529	1	12	0.0006	66.8	0.0014
IRF1(IRF)/PBMC-IRF1-ChIP-Seq(GSE43036)/Homer	GAAAGTGAAAGT	1	-0.000517	1	107	0.0055	357.3	0.0074
ZNF415(Zf)/HEK293-ZNF415.GFP-ChIP-Seq(GSE58341)/Homer	GRTGMTRGAGCC	1	-0.000484	1	40	0.0021	159.4	0.0033
Phox2b(Homeobox)/CLBGA-PHOX2B-ChIP-Seq(GSE90683)/Homer	TTAATTNAATTA	1	-0.000481	1	131	0.0068	426.6	0.0089
Usf2(bHLH)/C2C12-Usf2-ChIP-Seq(GSE36030)/Homer	GTCACGTGGT	1	-0.000472	1	28	0.0014	121.6	0.0025
Nrf2(bZIP)/Lymphoblast-Nrf2-ChIP-Seq(GSE37589)/Homer	HTGCTGAGTCAT	1	-0.000467	1	1	0.0001	19.9	0.0004
Gsx2(Homeobox)/LGE-Gsx2.Flag-ChIP-Seq(GSE162589)/Homer	CTAATTAGSN	1	-0.000452	1	599	0.0309	1690.1	0.0352
c-Myc(bHLH)/mES-cMyc-ChIP-Seq(GSE11431)/Homer	VVCCACGTGG	1	-0.000368	1	63	0.0032	231.1	0.0048
FXR(NR),ER2/Liver-FXR-ChIP-Seq(GSE133700)/Homer	NTGACCYMKRGGTCA	1	-0.000352	1	18	0.0009	89.7	0.0019
SPDEF(ETS)/VCaP-SPDEF-ChIP-Seq(SRA014231)/Homer	ASWTCCTGBT	1	-0.000349	1	174	0.009	550.7	0.0115
THRb(NR)/HepG2-THRb.Flag-ChIP-Seq(Encode)/Homer	GGTCACCTGAGGTCA	1	-0.000328	1	38	0.002	155.5	0.0032
HIF-1a(bHLH)/MCF7-HIF1a-ChIP-Seq(GSE28352)/Homer	TACGTGCV	1	-0.000287	1	23	0.0012	107.2	0.0022
NFAT:AP1(RHD,bZIP)/Jurkat-NFATC1-ChIP-Seq(Jolma_et_al.)/Homer	SARTGGAAAAWRTGAGTCAB	1	-0.000278	1	33	0.0017	140.1	0.0029
ZNF341(Zf)/EBV-ZNF341-ChIP-Seq(GSE113194)/Homer	GGAACAGCCG	1	-0.000268	1	56	0.0029	212.4	0.0044
ZBTB12(Zf)/HEK293-ZBTB12.GFP-ChIP-Seq(GSE58341)/Homer	NGNTCTAGAACCNGV	1	-0.000265	1	28	0.0014	124.4	0.0026
AMYB(HTH)/Testes-AMYB-ChIP-Seq(GSE44588)/Homer	TGGCAGTTGG	1	-0.000264	1	251	0.0129	766.1	0.0159
PBX1(Homeobox)/MCF7-PBX1-ChIP-Seq(GSE28007)/Homer	GSCTGTCACTCA	1	-0.000262	1	5	0.0003	41.3	0.0009
ARE(NR)/LNCAP-AR-ChIP-Seq(GSE27824)/Homer	RGRACASNSTGTYCYB	1	-0.000251	1	19	0.001	94.1	0.002
Znf263(Zf)/K562-Znf263-ChIP-Seq(GSE31477)/Homer	CVGTSCTCCC	1	-0.000191	1	230	0.0119	712.8	0.0148
COUP-TFII(NR)/Artia-Nr2f2-ChIP-Seq(GSE46497)/Homer	AGRGGTCA	1	-0.000189	1	222	0.0114	690	0.0144
ERRg(NR)/Kidney-ESRRG-ChIP-Seq(GSE104905)/Homer	GTGACCTTGRVN	1	-0.000156	1	70	0.0036	258.2	0.0054
Lhx6/Neurons-Lhx6-ChIP-seq(GSE85704)/Homer	YCCTRATTAG	1	-0.000148	1	357	0.0184	1062.8	0.0221
HRE(HSF)/HepG2-HSF1-ChIP-Seq(GSE31477)/Homer	BSTTCTRGAABVTTCYAGAA	1	-0.000139	1	5	0.0003	43.9	0.0009
Atf2(bZIP)/3T3L1-Atf2-ChIP-Seq(GSE56872)/Homer	NRRTGACGTCAT	1	-0.000135	1	24	0.0012	114.5	0.0024
Elk1(ETS)/Hela-Elk1-ChIP-Seq(GSE31477)/Homer	HACTTCCGGY	1	-0.00013	1	49	0.0025	195.5	0.0041
ELF1(ETS)/Jurkat-ELF1-ChIP-Seq(SRA014231)/Homer	AVCCGGAAGT	1	-0.000112	1	43	0.0022	177.6	0.0037
EAR2(NR)/K562-NR2F6-ChIP-Seq(Encode)/Homer	NRBCARRGGTCA	1	-0.000107	1	150	0.0077	494.3	0.0103
USF1(bHLH)/GM12878-Usf1-ChIP-Seq(GSE32465)/Homer	SGTCACGTGR	1	-0.000105	1	41	0.0021	171.3	0.0036
Zic3(Zf)/mES-Zic3-ChIP-Seq(GSE37889)/Homer	GGCCYCCTGCTGDGH	1	-0.000102	1	19	0.001	98.4	0.002
Bcl11a(Zf)/HSPC-BCL11A-ChIP-Seq(GSE104676)/Homer	TYTGACCASWRG	1	-0.0001	1	68	0.0035	255.2	0.0053
Pbx3(Homeobox)/GM12878-PBX3-ChIP-Seq(GSE32465)/Homer	SCTGTCAMTCAN	1	-9.1e-05	1	22	0.0011	109.1	0.0023
Rfx6(HTH)/Min6b1-Rfx6.HA-ChIP-Seq(GSE62844)/Homer	TGTTKCCTAGCAACM	1	-8.8e-05	1	85	0.0044	307.3	0.0064
Atf7(bZIP)/3T3L1-Atf7-ChIP-Seq(GSE56872)/Homer	NGRTGACGTCAY	1	-8e-05	1	50	0.0026	201.5	0.0042
MyoG(bHLH)/C2C12-MyoG-ChIP-Seq(GSE36024)/Homer	AACAGCTG	1	-8e-05	1	100	0.0052	352.3	0.0073
Ets1-distal(ETS)/CD4+-PolII-ChIP-Seq(Barski_et_al.)/Homer	MACAGGAAGT	1	-8e-05	1	31	0.0016	140.6	0.0029
Slug(Zf)/Mesoderm-Snai2-ChIP-Seq(GSE61475)/Homer	SNGCACCTGCHS	1	-7.9e-05	1	43	0.0022	179.7	0.0037
IRF3(IRF)/BMDM-Irf3-ChIP-Seq(GSE67343)/Homer	AGTTTCAKTTTC	1	-7.4e-05	1	310	0.016	943.3	0.0196
AP-2alpha(AP2)/Hela-AP2alpha-ChIP-Seq(GSE31477)/Homer	ATGCCCTGAGGC	1	-6.6e-05	1	49	0.0025	199.8	0.0042
PU.1(ETS)/ThioMac-PU.1-ChIP-Seq(GSE21512)/Homer	AGAGGAAGTG	1	-6.6e-05	1	75	0.0039	279.3	0.0058
bHLHE41(bHLH)/proB-Bhlhe41-ChIP-Seq(GSE93764)/Homer	KCACGTGMCN	1	-6.3e-05	1	162	0.0084	533.8	0.0111
IRF:BATF(IRF:bZIP)/pDC-Irf8-ChIP-Seq(GSE66899)/Homer	CTTTCANTATGACTV	1	-6.2e-05	1	41	0.0021	174.1	0.0036
Pdx1(Homeobox)/Islet-Pdx1-ChIP-Seq(SRA008281)/Homer	YCATYAATCA	1	-5.6e-05	1	300	0.0155	919.9	0.0191
Cux2(Homeobox)/Liver-Cux2-ChIP-Seq(GSE35985)/Homer	HNRAATCAAT	1	-5.1e-05	1	132	0.0068	449.4	0.0094
ISRE(IRF)/ThioMac-LPS-Expression(GSE23622)/Homer	AGTTTCASTTTC	1	-4e-05	1	27	0.0014	130.6	0.0027
Pknox1(Homeobox)/ES-Prep1-ChIP-Seq(GSE63282)/Homer	SCTGTCAVTCAV	1	-3.8e-05	1	17	0.0009	95.7	0.002
Jun-AP1(bZIP)/K562-cJun-ChIP-Seq(GSE31477)/Homer	GATGASTCATCN	1	-3.7e-05	1	14	0.0007	84.6	0.0018
Hoxb4(Homeobox)/ES-Hoxb4-ChIP-Seq(GSE34014)/Homer	TGATTRATGGCY	1	-3.5e-05	1	18	0.0009	99.6	0.0021
Ptf1a(bHLH)/Panc1-Ptf1a-ChIP-Seq(GSE47459)/Homer	ACAGCTGTTN	1	-3.4e-05	1	475	0.0245	1401.9	0.0292
ELF3(ETS)/PDAC-ELF3-ChIP-Seq(GSE64557)/Homer	ANCAGGAAGT	1	-2.9e-05	1	155	0.008	520.6	0.0108
CEBP:CEBP(bZIP)/MEF-Chop-ChIP-Seq(GSE35681)/Homer	NTNATGCAAYMNNHTGMAAY	1	-2.8e-05	1	18	0.0009	100.3	0.0021
NPAS2(bHLH)/Liver-NPAS2-ChIP-Seq(GSE39860)/Homer	KCCACGTGAC	1	-2.3e-05	1	185	0.0095	608.3	0.0127
PU.1:IRF8(ETS:IRF)/pDC-Irf8-ChIP-Seq(GSE66899)/Homer	GGAAGTGAAAST	1	-2.1e-05	1	38	0.002	170.6	0.0035
NF1(CTF)/LNCAP-NF1-ChIP-Seq(Unpublished)/Homer	CYTGGCABNSTGCCAR	1	-1.8e-05	1	10	0.0005	71.9	0.0015
EHF(ETS)/LoVo-EHF-ChIP-Seq(GSE49402)/Homer	AVCAGGAAGT	1	-1.8e-05	1	338	0.0174	1037.6	0.0216
CRE(bZIP)/Promoter/Homer	CSGTGACGTCAC	1	-1.8e-05	1	9	0.0005	67.9	0.0014
Hand2(bHLH)/Mesoderm-Hand2-ChIP-Seq(GSE61475)/Homer	TGACANARRCCAGRC	1	-1.6e-05	1	61	0.0031	245.6	0.0051
Pit1(Homeobox)/GCrat-Pit1-ChIP-Seq(GSE58009)/Homer	ATGMATATDC	1	-1.6e-05	1	724	0.0373	2078.3	0.0433
Srebp1a(bHLH)/HepG2-Srebp1a-ChIP-Seq(GSE31477)/Homer	RTCACSCCAY	1	-1.4e-05	1	20	0.001	110.2	0.0023
LHX9(Homeobox)/Hct116-LHX9.V5-ChIP-Seq(GSE116822)/Homer	NGCTAATTAG	1	-1.3e-05	1	570	0.0294	1670.9	0.0348
HRE(HSF)/Striatum-HSF1-ChIP-Seq(GSE38000)/Homer	TTCTAGAABNTTCTA	1	-1.2e-05	1	26	0.0013	132.4	0.0028
Atf4(bZIP)/MEF-Atf4-ChIP-Seq(GSE35681)/Homer	MTGATGCAAT	1	-1e-05	1	39	0.002	177.4	0.0037
TEAD4(TEA)/Tropoblast-Tead4-ChIP-Seq(GSE37350)/Homer	CCWGGAATGY	1	-9e-06	1	116	0.006	416.1	0.0087
Erra(NR)/HepG2-Erra-ChIP-Seq(GSE31477)/Homer	CAAAGGTCAG	1	-9e-06	1	268	0.0138	851.3	0.0177
Mef2a(MADS)/HL1-Mef2a.biotin-ChIP-Seq(GSE21529)/Homer	CYAAAAATAG	1	-8e-06	1	362	0.0187	1112	0.0231
IRF4(IRF)/GM12878-IRF4-ChIP-Seq(GSE32465)/Homer	ACTGAAACCA	1	-6e-06	1	105	0.0054	386.9	0.0081
Fosl2(bZIP)/3T3L1-Fosl2-ChIP-Seq(GSE56872)/Homer	NATGASTCABNN	1	-6e-06	1	22	0.0011	121.6	0.0025
Ascl2(bHLH)/ESC-Ascl2-ChIP-Seq(GSE97712)/Homer	SSRGCAGCTGCH	1	-5e-06	1	105	0.0054	387.9	0.0081
HNF4a(NR),DR1/HepG2-HNF4a-ChIP-Seq(GSE25021)/Homer	CARRGKBCAAAGTYCA	1	-5e-06	1	44	0.0023	197.1	0.0041
ETV1(ETS)/GIST48-ETV1-ChIP-Seq(GSE22441)/Homer	AACCGGAAGT	1	-5e-06	1	205	0.0106	679.7	0.0141
TEAD3(TEA)/HepG2-TEAD3-ChIP-Seq(Encode)/Homer	TRCATTCCAG	1	-5e-06	1	247	0.0127	799.1	0.0166
ETS1(ETS)/Jurkat-ETS1-ChIP-Seq(GSE17954)/Homer	ACAGGAAGTG	1	-4e-06	1	164	0.0085	563.8	0.0117
MafB(bZIP)/BMM-Mafb-ChIP-Seq(GSE75722)/Homer	WNTGCTGASTCAGCANWTTY	1	-4e-06	1	26	0.0013	137.8	0.0029
GABPA(ETS)/Jurkat-GABPa-ChIP-Seq(GSE17954)/Homer	RACCGGAAGT	1	-4e-06	1	106	0.0055	392.5	0.0082
HINFP(Zf)/K562-HINFP.eGFP-ChIP-Seq(Encode)/Homer	TWVGGTCCGC	1	-4e-06	1	13	0.0007	89.7	0.0019
ZNF189(Zf)/HEK293-ZNF189.GFP-ChIP-Seq(GSE58341)/Homer	TGGAACAGMA	1	-3e-06	1	99	0.0051	372.3	0.0077
Oct2(POU,Homeobox)/Bcell-Oct2-ChIP-Seq(GSE21512)/Homer	ATATGCAAAT	1	-3e-06	1	125	0.0064	451.1	0.0094
TEAD2(TEA)/Py2T-Tead2-ChIP-Seq(GSE55709)/Homer	CCWGGAATGY	1	-3e-06	1	59	0.003	249.6	0.0052
n-Myc(bHLH)/mES-nMyc-ChIP-Seq(GSE11431)/Homer	VRCCACGTGG	1	-3e-06	1	83	0.0043	325.4	0.0068
c-Jun-CRE(bZIP)/K562-cJun-ChIP-Seq(GSE31477)/Homer	ATGACGTCATCY	1	-2e-06	1	24	0.0012	132.5	0.0028
ELF5(ETS)/T47D-ELF5-ChIP-Seq(GSE30407)/Homer	ACVAGGAAGT	1	-2e-06	1	152	0.0078	534.5	0.0111
BMAL1(bHLH)/Liver-Bmal1-ChIP-Seq(GSE39860)/Homer	GNCACGTG	1	-2e-06	1	439	0.0226	1341.7	0.0279
TEAD1(TEAD)/HepG2-TEAD1-ChIP-Seq(Encode)/Homer	CYRCATTCCA	1	-2e-06	1	186	0.0096	634.3	0.0132
E2A(bHLH),near_PU.1/Bcell-PU.1-ChIP-Seq(GSE21512)/Homer	NVCACCTGBN	1	-2e-06	1	219	0.0113	729.2	0.0152
NeuroG2(bHLH)/Fibroblast-NeuroG2-ChIP-Seq(GSE75910)/Homer	ACCATCTGTT	1	-2e-06	1	201	0.0104	678.4	0.0141
Barx1(Homeobox)/Stomach-Barx1.3xFlag-ChIP-Seq(GSE69483)/Homer	AAACMATTAN	1	-1e-06	1	214	0.011	717.1	0.0149
Phox2a(Homeobox)/Neuron-Phox2a-ChIP-Seq(GSE31456)/Homer	YTAATYNRATTA	1	-1e-06	1	234	0.0121	775.4	0.0161
AP-2gamma(AP2)/MCF7-TFAP2C-ChIP-Seq(GSE21234)/Homer	SCCTSAGGSCAW	1	-1e-06	1	69	0.0036	286.1	0.006
HNF6(Homeobox)/Liver-Hnf6-ChIP-Seq(ERP000394)/Homer	NTATYGATCH	1	-1e-06	1	155	0.008	548.3	0.0114
HNF1b(Homeobox)/PDAC-HNF1B-ChIP-Seq(GSE64557)/Homer	GTTAATNATTAA	1	-1e-06	1	70	0.0036	291.3	0.0061
PAX3:FKHR-fusion(Paired,Homeobox)/Rh4-PAX3:FKHR-ChIP-Seq(GSE19063)/Homer	ACCRTGACTAATTNN	1	-1e-06	1	33	0.0017	169.9	0.0035
Lhx3(Homeobox)/Neuron-Lhx3-ChIP-Seq(GSE31456)/Homer	ADBTAATTAR	1	-1e-06	1	822	0.0424	2389.1	0.0497
ZNF675(Zf)/HEK293-ZNF675.GFP-ChIP-Seq(GSE58341)/Homer	ARGAGGMCAAAATGW	1	-1e-06	1	17	0.0009	111.7	0.0023
Mixl1(Homeobox)/EpiBlast-Mixl1-ChIP-seq(GSE161164)/Homer	CTAATTARATTA	1	-1e-06	1	320	0.0165	1024.6	0.0213
BHLHA15(bHLH)/NIH3T3-BHLHB8.HA-ChIP-Seq(GSE119782)/Homer	NAMCAGCTGK	1	-1e-06	1	180	0.0093	625.1	0.013
E2F4(E2F)/K562-E2F4-ChIP-Seq(GSE31477)/Homer	GGCGGGAAAH	1	-1e-06	1	34	0.0018	174.4	0.0036
NPAS(bHLH)/Liver-NPAS-ChIP-Seq(GSE39860)/Homer	NVCACGTG	1	0	1	404	0.0208	1263.2	0.0263
RXR(NR),DR1/3T3L1-RXR-ChIP-Seq(GSE13511)/Homer	TAGGGCAAAGGTCA	1	0	1	104	0.0054	402.9	0.0084
TCFL2(HMG)/K562-TCF7L2-ChIP-Seq(GSE29196)/Homer	ACWTCAAAGG	1	0	1	6	0.0003	66.5	0.0014
ZNF264(Zf)/HEK293-ZNF264.GFP-ChIP-Seq(GSE58341)/Homer	RGGGCACTAACY	1	0	1	46	0.0024	218.5	0.0045
DLX5(Homeobox)/BasalGanglia-Dlx5-ChIP-seq(GSE124936)/Homer	SSTAATTA	1	0	1	326	0.0168	1049.3	0.0218
BMYB(HTH)/Hela-BMYB-ChIP-Seq(GSE27030)/Homer	NHAACBGYYV	1	0	1	305	0.0157	992.1	0.0206
PRDM14(Zf)/H1-PRDM14-ChIP-Seq(GSE22767)/Homer	RGGTCTCTAACY	1	0	1	21	0.0011	131.6	0.0027
ERG(ETS)/VCaP-ERG-ChIP-Seq(GSE14097)/Homer	ACAGGAAGTG	1	0	1	267	0.0138	887.2	0.0185
ZEB1(Zf)/PDAC-ZEB1-ChIP-Seq(GSE64557)/Homer	VCAGGTRDRY	1	0	1	266	0.0137	885.9	0.0184
Gfi1b(Zf)/HPC7-Gfi1b-ChIP-Seq(GSE22178)/Homer	MAATCACTGC	1	0	1	127	0.0065	479.7	0.01
PPARE(NR),DR1/3T3L1-Pparg-ChIP-Seq(GSE13511)/Homer	TGACCTTTGCCCCA	1	0	1	90	0.0046	365.1	0.0076
TCF4(bHLH)/SHSY5Y-TCF4-ChIP-Seq(GSE96915)/Homer	SMCATCTGKH	1	0	1	201	0.0104	701.9	0.0146
Etv2(ETS)/ES-ER71-ChIP-Seq(GSE59402)/Homer	NNAYTTCCTGHN	1	0	1	129	0.0067	488.5	0.0102
ZNF7(Zf)/HepG2-ZNF7.Flag-ChIP-Seq(Encode)/Homer	CTGCCWVCTTTTRTA	1	0	1	173	0.0089	620.9	0.0129
COUP-TFII(NR)/K562-NR2F1-ChIP-Seq(Encode)/Homer	GKBCARAGGTCA	1	0	1	157	0.0081	573.8	0.0119
Elk4(ETS)/Hela-Elk4-ChIP-Seq(GSE31477)/Homer	NRYTTCCGGY	1	0	1	46	0.0024	225.2	0.0047
Rfx5(HTH)/GM12878-Rfx5-ChIP-Seq(GSE31477)/Homer	SCCTAGCAACAG	1	0	1	22	0.0011	139	0.0029
Fli1(ETS)/CD8-FLI-ChIP-Seq(GSE20898)/Homer	NRYTTCCGGH	1	0	1	130	0.0067	493.3	0.0103
TEAD(TEA)/Fibroblast-PU.1-ChIP-Seq(Unpublished)/Homer	YCWGGAATGY	1	0	1	126	0.0065	481.1	0.01
SCL(bHLH)/HPC7-Scl-ChIP-Seq(GSE13511)/Homer	AVCAGCTG	1	0	1	746	0.0385	2221.4	0.0462
Twist2(bHLH)/Myoblast-Twist2.Ty1-ChIP-Seq(GSE127998)/Homer	MCAGCTGBYH	1	0	1	244	0.0126	831.3	0.0173
PRDM1(Zf)/Hela-PRDM1-ChIP-Seq(GSE31477)/Homer	ACTTTCACTTTC	1	0	1	435	0.0224	1374.8	0.0286
Hoxc9(Homeobox)/Ainv15-Hoxc9-ChIP-Seq(GSE21812)/Homer	GGCCATAAATCA	1	0	1	143	0.0074	536.2	0.0112
Bach2(bZIP)/OCILy7-Bach2-ChIP-Seq(GSE44420)/Homer	TGCTGAGTCA	1	0	1	6	0.0003	73.9	0.0015
NFkB-p65(RHD)/GM12787-p65-ChIP-Seq(GSE19485)/Homer	WGGGGATTTCCC	1	0	1	42	0.0022	216.3	0.0045
Brn2(POU,Homeobox)/NPC-Brn2-ChIP-Seq(GSE35496)/Homer	ATGAATATTC	1	0	1	15	0.0008	115	0.0024
MYNN(Zf)/HEK293-MYNN.eGFP-ChIP-Seq(Encode)/Homer	TTCAAAWTAAAAGTC	1	0	1	100	0.0052	410	0.0085
DLX1(Homeobox)/BasalGanglia-Dlx1-ChIP-seq(GSE124936)/Homer	NSNNTAATTA	1	0	1	607	0.0313	1863.3	0.0388
GRHL2(CP2)/HBE-GRHL2-ChIP-Seq(GSE46194)/Homer	AAACYKGTTWDACMRGTTTB	1	0	1	30	0.0015	178.3	0.0037
Oct11(POU,Homeobox)/NCIH1048-POU2F3-ChIP-seq(GSE115123)/Homer	GATTTGCATA	1	0	1	92	0.0047	389.8	0.0081
EWS:FLI1-fusion(ETS)/SK_N_MC-EWS:FLI1-ChIP-Seq(SRA014231)/Homer	VACAGGAAAT	1	0	1	40	0.0021	215.6	0.0045
Hoxc6(Homeobox)/EB-Hoxc6.iFlag-ChIP-Seq(GSE142377)/Homer	CMATYAATCW	1	0	1	1808	0.0932	5077.7	0.1057
Oct4:Sox17(POU,Homeobox,HMG)/F9-Sox17-ChIP-Seq(GSE44553)/Homer	CCATTGTATGCAAAT	1	0	1	38	0.002	210.1	0.0044
Tcf7(HMG)/GM12878-TCF7-ChIP-Seq(Encode)/Homer	CTTTGATGTGSB	1	0	1	63	0.0032	298	0.0062
SCRT1(Zf)/HEK293-SCRT1.eGFP-ChIP-Seq(Encode)/Homer	GCAACAGGTG	1	0	1	20	0.001	143.6	0.003
Tbx20(T-box)/Heart-Tbx20-ChIP-Seq(GSE29636)/Homer	GGTGYTGACAGS	1	0	1	10	0.0005	102.2	0.0021
Hoxd9(Homeobox)/EB-Hoxd9.HA-ChIP-Seq(GSE142377)/Homer	RTGATTTATGGY	1	0	1	141	0.0073	553.2	0.0115
IRF8(IRF)/BMDM-IRF8-ChIP-Seq(GSE77884)/Homer	GRAASTGAAAST	1	0	1	146	0.0075	569.3	0.0118
PGR(NR)/EndoStromal-PGR-ChIP-Seq(GSE69539)/Homer	AAGAACATWHTGTTC	1	0	1	46	0.0024	245.1	0.0051
CArG(MADS)/PUER-Srf-ChIP-Seq(Sullivan_et_al.)/Homer	CCATATATGGNM	1	0	1	29	0.0015	183.5	0.0038
Otx2(Homeobox)/EpiLC-Otx2-ChIP-Seq(GSE56098)/Homer	NYTAATCCYB	1	0	1	182	0.0094	681.2	0.0142
Zac1(Zf)/Neuro2A-Plagl1-ChIP-Seq(GSE75942)/Homer	HAWGRGGCCM	1	0	1	334	0.0172	1128.9	0.0235
Six1(Homeobox)/Myoblast-Six1-ChIP-Chip(GSE20150)/Homer	GKVTCADRTTWC	1	0	1	28	0.0014	180.3	0.0038
Stat3(Stat)/mES-Stat3-ChIP-Seq(GSE11431)/Homer	CTTCCGGGAA	1	0	1	49	0.0025	261.9	0.0055
JunB(bZIP)/DendriticCells-Junb-ChIP-Seq(GSE36099)/Homer	RATGASTCAT	1	0	1	67	0.0035	324.5	0.0068
Brn1(POU,Homeobox)/NPC-Brn1-ChIP-Seq(GSE35496)/Homer	TATGCWAATBAV	1	0	1	57	0.0029	290.6	0.006
Fra2(bZIP)/Striatum-Fra2-ChIP-Seq(GSE43429)/Homer	GGATGACTCATC	1	0	1	36	0.0019	215.9	0.0045
MYB(HTH)/ERMYB-Myb-ChIPSeq(GSE22095)/Homer	GGCVGTTR	1	0	1	293	0.0151	1023.7	0.0213
RUNX-AML(Runt)/CD4+-PolII-ChIP-Seq(Barski_et_al.)/Homer	GCTGTGGTTW	1	0	1	167	0.0086	648.6	0.0135
PPARa(NR),DR1/Liver-Ppara-ChIP-Seq(GSE47954)/Homer	VNAGGKCAAAGGTCA	1	0	1	117	0.006	492.8	0.0103
GRE(NR),IR3/RAW264.7-GRE-ChIP-Seq(Unpublished)/Homer	VAGRACAKWCTGTYC	1	0	1	20	0.001	156	0.0032
OCT4-SOX2-TCF-NANOG(POU,Homeobox,HMG)/mES-Oct4-ChIP-Seq(GSE11431)/Homer	ATTTGCATAACAATG	1	0	1	83	0.0043	384.8	0.008
Mef2b(MADS)/HEK293-Mef2b.V5-ChIP-Seq(GSE67450)/Homer	GCTATTTTTGGM	1	0	1	639	0.033	2011.5	0.0419
RUNX1(Runt)/Jurkat-RUNX1-ChIP-Seq(GSE29180)/Homer	AAACCACARM	1	0	1	250	0.0129	905	0.0188
NFATC2(RHD)/Islets-NFATC2-ChIP-Seq(GSE158496)/Homer	WTTTTCCATTGS	1	0	1	1103	0.0569	3284.6	0.0684
Isl1(Homeobox)/Neuron-Isl1-ChIP-Seq(GSE31456)/Homer	CTAATKGV	1	0	1	597	0.0308	1903.6	0.0396
DLX2(Homeobox)/BasalGanglia-Dlx2-ChIP-seq(GSE124936)/Homer	NNNTAATTAS	1	0	1	664	0.0342	2091.5	0.0435
Fox:Ebox(Forkhead,bHLH)/Panc1-Foxa2-ChIP-Seq(GSE47459)/Homer	NNNVCTGWGYAAACASN	1	0	1	304	0.0157	1073.2	0.0223
Oct6(POU,Homeobox)/NPC-Pou3f1-ChIP-Seq(GSE35496)/Homer	WATGCAAATGAG	1	0	1	85	0.0044	399.6	0.0083
STAT1(Stat)/HelaS3-STAT1-ChIP-Seq(GSE12782)/Homer	NATTTCCNGGAAAT	1	0	1	51	0.0026	282.7	0.0059
RUNX(Runt)/HPC7-Runx1-ChIP-Seq(GSE22178)/Homer	SAAACCACAG	1	0	1	148	0.0076	604.2	0.0126
Atf1(bZIP)/K562-ATF1-ChIP-Seq(GSE31477)/Homer	GATGACGTCA	1	0	1	69	0.0036	347.9	0.0072
MITF(bHLH)/MastCells-MITF-ChIP-Seq(GSE48085)/Homer	RTCATGTGAC	1	0	1	95	0.0049	438.3	0.0091
Mesp1(bHLH)/ESC-Mesp1-ChIP-Seq(GSE165102)/Homer	RCCATTTGBY	1	0	1	68	0.0035	348.9	0.0073
FOXP1(Forkhead)/H9-FOXP1-ChIP-Seq(GSE31006)/Homer	NYYTGTTTACHN	1	0	1	152	0.0078	626.2	0.013
Foxa3(Forkhead)/Liver-Foxa3-ChIP-Seq(GSE77670)/Homer	BSNTGTTTACWYWGN	1	0	1	87	0.0045	415.9	0.0087
Stat3+il21(Stat)/CD4-Stat3-ChIP-Seq(GSE19198)/Homer	SVYTTCCNGGAARB	1	0	1	79	0.0041	391.9	0.0082
NF1-halfsite(CTF)/LNCaP-NF1-ChIP-Seq(Unpublished)/Homer	YTGCCAAG	1	0	1	199	0.0103	777.3	0.0162
RUNX2(Runt)/PCa-RUNX2-ChIP-Seq(GSE33889)/Homer	NWAACCACADNN	1	0	1	211	0.0109	815.4	0.017
BATF(bZIP)/Th17-BATF-ChIP-Seq(GSE39756)/Homer	DATGASTCAT	1	0	1	86	0.0044	416.7	0.0087
CREB5(bZIP)/LNCaP-CREB5.V5-ChIP-Seq(GSE137775)/Homer	VVATGACGTCAT	1	0	1	43	0.0022	264.7	0.0055
ZBTB9(Zf)/HEK293T-ZBTB9-ChIP-Seq(GSE251687)/Homer	RGCCACGDRR	1	0	1	257	0.0133	956.4	0.0199
Foxh1(Forkhead)/hESC-FOXH1-ChIP-Seq(GSE29422)/Homer	NNTGTGGATTSS	1	0	1	194	0.01	765.3	0.0159
Brachyury(T-box)/Mesoendoderm-Brachyury-ChIP-exo(GSE54963)/Homer	ANTTMRCASBNNNGTGYKAAN	1	0	1	17	0.0009	160	0.0033
En1(Homeobox)/SUM149-EN1-ChIP-Seq(GSE120957)/Homer	NDCTAATTAS	1	0	1	700	0.0361	2234.3	0.0465
Gata1(Zf)/K562-GATA1-ChIP-Seq(GSE18829)/Homer	SAGATAAGRV	1	0	1	119	0.0061	539.4	0.0112
Cdx2(Homeobox)/mES-Cdx2-ChIP-Seq(GSE14586)/Homer	GYMATAAAAH	1	0	1	494	0.0255	1668.8	0.0347
Olig2(bHLH)/Neuron-Olig2-ChIP-Seq(GSE30882)/Homer	RCCATMTGTT	1	0	1	332	0.0171	1198	0.0249
STAT5(Stat)/mCD4+-Stat5-ChIP-Seq(GSE12346)/Homer	RTTTCTNAGAAA	1	0	1	56	0.0029	324.4	0.0068
Mef2d(MADS)/Retina-Mef2d-ChIP-Seq(GSE61391)/Homer	GCTATTTTTAGC	1	0	1	93	0.0048	456.9	0.0095
AP-1(bZIP)/ThioMac-PU.1-ChIP-Seq(GSE21512)/Homer	VTGACTCATC	1	0	1	86	0.0044	433.2	0.009
Fos(bZIP)/TSC-Fos-ChIP-Seq(GSE110950)/Homer	NDATGASTCAYN	1	0	1	54	0.0028	321.6	0.0067
Fra1(bZIP)/BT549-Fra1-ChIP-Seq(GSE46166)/Homer	NNATGASTCATH	1	0	1	48	0.0025	299.8	0.0062
EWS:ERG-fusion(ETS)/CADO_ES1-EWS:ERG-ChIP-Seq(SRA014231)/Homer	ATTTCCTGTN	1	0	1	125	0.0064	569.8	0.0119
CDX4(Homeobox)/ZebrafishEmbryos-Cdx4.Myc-ChIP-Seq(GSE48254)/Homer	NGYCATAAAWCH	1	0	1	487	0.0251	1666	0.0347
CUX1(Homeobox)/K562-CUX1-ChIP-Seq(GSE92882)/Homer	TATCGATNAN	1	0	1	203	0.0105	822.9	0.0171
Oct4(POU,Homeobox)/mES-Oct4-ChIP-Seq(GSE11431)/Homer	ATTTGCATAW	1	0	1	139	0.0072	618.4	0.0129
OCT:OCT-short(POU,Homeobox)/NPC-OCT6-ChIP-Seq(GSE43916)/Homer	ATGCATWATGCATRW	1	0	1	235	0.0121	931	0.0194
Atf3(bZIP)/GBM-ATF3-ChIP-Seq(GSE33912)/Homer	DATGASTCATHN	1	0	1	64	0.0033	368.8	0.0077
STAT6(Stat)/CD4-Stat6-ChIP-Seq(GSE22104)/Homer	ABTTCYYRRGAA	1	0	1	157	0.0081	686.2	0.0143
Bcl6(Zf)/Liver-Bcl6-ChIP-Seq(GSE31578)/Homer	NNNCTTTCCAGGAAA	1	0	1	314	0.0162	1176.8	0.0245
PBX2(Homeobox)/K562-PBX2-ChIP-Seq(Encode)/Homer	RTGATTKATRGN	1	0	1	208	0.0107	851.3	0.0177
TATA-Box(TBP)/Promoter/Homer	GSCTWTAAAAGG	1	0	1	589	0.0304	1980.4	0.0412
Tcf3(HMG)/mES-Tcf3-ChIP-Seq(GSE11724)/Homer	ASWTCAAAGG	1	0	1	23	0.0012	209.5	0.0044
Foxa2(Forkhead)/Liver-Foxa2-ChIP-Seq(GSE25694)/Homer	CYTGTTTACWYW	1	0	1	259	0.0134	1013.3	0.0211
Npas4(bHLH)/Neuron-Npas4-ChIP-Seq(GSE127793)/Homer	NHRTCACGACDN	1	0	1	75	0.0039	416.2	0.0087
Prop1(Homeobox)/GHFT1-PROP1.biotin-ChIP-Seq(GSE77302)/Homer	NTAATBNAATTA	1	0	1	397	0.0205	1433.8	0.0298
Sox17(HMG)/Endoderm-Sox17-ChIP-Seq(GSE61475)/Homer	CCATTGTTYB	1	0	1	149	0.0077	670.4	0.014
Gata2(Zf)/K562-GATA2-ChIP-Seq(GSE18829)/Homer	BBCTTATCTS	1	0	1	145	0.0075	658.4	0.0137
GSC(Homeobox)/FrogEmbryos-GSC-ChIP-Seq(DRA000576)/Homer	RGGATTAR	1	0	1	328	0.0169	1234	0.0257
Hoxd12(Homeobox)/ChickenMSG-Hoxd12.Flag-ChIP-Seq(GSE86088)/Homer	HDGYAATGAAAN	1	0	1	1215	0.0627	3743.8	0.0779
Mef2c(MADS)/GM12878-Mef2c-ChIP-Seq(GSE32465)/Homer	DCYAAAAATAGM	1	0	1	542	0.0279	1865.4	0.0388
AR-halfsite(NR)/LNCaP-AR-ChIP-Seq(GSE27824)/Homer	CCAGGAACAG	1	0	1	601	0.031	2568.7	0.0535
Bapx1(Homeobox)/VertebralCol-Bapx1-ChIP-Seq(GSE36672)/Homer	TTRAGTGSYK	1	0	1	345	0.0178	1928.9	0.0401
CEBP:AP1(bZIP)/ThioMac-CEBPb-ChIP-Seq(GSE21512)/Homer	DRTGTTGCAA	1	0	1	119	0.0061	649.2	0.0135
CEBP(bZIP)/ThioMac-CEBPb-ChIP-Seq(GSE21512)/Homer	ATTGCGCAAC	1	0	1	112	0.0058	767.9	0.016
CHR(?)/Hela-CellCycle-Expression/Homer	SRGTTTCAAA	1	0	1	218	0.0112	1401.6	0.0292
CRX(Homeobox)/Retina-Crx-ChIP-Seq(GSE20012)/Homer	GCTAATCC	1	0	1	589	0.0304	2215.2	0.0461
CTCF-SatelliteElement(Zf?)/CD4+-CTCF-ChIP-Seq(Barski_et_al.)/Homer	TGCAGTTCCMVNWRTGGCCA	1	0	1	0	0	1.7	0
RAR:RXR(NR),DR5/ES-RAR-ChIP-Seq(GSE56893)/Homer	RGGTCADNNAGAGGTCAV	1	0	1	0	0	1.7	0
DUX(Homeobox)/C2C12-Dux-ChIP-Seq(GSE87279)/Homer	BCWGATTCAATCAAN	1	0	1	0	0	2.1	0
EBNA1(EBV-virus)/Raji-EBNA1-ChIP-Seq(GSE30709)/Homer	GGYAGCAYDTGCTDCCCNNN	1	0	1	0	0	0.9	0
Eomes(T-box)/H9-Eomes-ChIP-Seq(GSE26097)/Homer	ATTAACACCT	1	0	1	510	0.0263	2604.6	0.0542
FOXK1(Forkhead)/HEK293-FOXK1-ChIP-Seq(GSE51673)/Homer	NVWTGTTTAC	1	0	1	347	0.0179	1722.4	0.0358
FOXK2(Forkhead)/U2OS-FOXK2-ChIP-Seq(E-MTAB-2204)/Homer	SCHTGTTTACAT	1	0	1	132	0.0068	711.5	0.0148
Foxo1(Forkhead)/RAW-Foxo1-ChIP-Seq(Fan_et_al.)/Homer	CTGTTTAC	1	0	1	507	0.0261	2335.2	0.0486
Foxo3(Forkhead)/U2OS-Foxo3-ChIP-Seq(E-MTAB-2701)/Homer	DGTAAACA	1	0	1	253	0.013	1289.9	0.0268
GATA3(Zf)/iTreg-Gata3-ChIP-Seq(GSE20898)/Homer	AGATAASR	1	0	1	565	0.0291	2106.4	0.0438
Gata4(Zf)/Heart-Gata4-ChIP-Seq(GSE35151)/Homer	NBWGATAAGR	1	0	1	266	0.0137	1178.5	0.0245
Gata6(Zf)/HUG1N-GATA6-ChIP-Seq(GSE51936)/Homer	YCTTATCTBN	1	0	1	261	0.0135	1212.4	0.0252
GFX(?)/Promoter/Homer	ATTCTCGCGAGA	1	0	1	0	0	4.7	0.0001
GLIS3(Zf)/Thyroid-Glis3.GFP-ChIP-Seq(GSE103297)/Homer	CTCCCTGGGAGGCCN	1	0	1	136	0.007	745.4	0.0155
HLF(bZIP)/HSC-HLF.Flag-ChIP-Seq(GSE69817)/Homer	RTTATGYAAB	1	0	1	163	0.0084	1050.9	0.0219
Hnf1(Homeobox)/Liver-Foxa2-Chip-Seq(GSE25694)/Homer	GGTTAAWCATTAA	1	0	1	46	0.0024	340.5	0.0071
Hnf6b(Homeobox)/LNCaP-Hnf6b-ChIP-Seq(GSE106305)/Homer	TATTGAYY	1	0	1	247	0.0127	1018.2	0.0212
Hoxa10(Homeobox)/ChickenMSG-Hoxa10.Flag-ChIP-Seq(GSE86088)/Homer	GGYAATGAAA	1	0	1	119	0.0061	602.6	0.0125
Hoxa11(Homeobox)/ChickenMSG-Hoxa11.Flag-ChIP-Seq(GSE86088)/Homer	TTTTATGGCM	1	0	1	1224	0.0631	4630.2	0.0964
Hoxa13(Homeobox)/ChickenMSG-Hoxa13.Flag-ChIP-Seq(GSE86088)/Homer	CYHATAAAAN	1	0	1	1713	0.0883	5941.9	0.1237
Hoxa9(Homeobox)/ChickenMSG-Hoxa9.Flag-ChIP-Seq(GSE86088)/Homer	RGCAATNAAA	1	0	1	1055	0.0544	3916.9	0.0815
HOXB13(Homeobox)/ProstateTumor-HOXB13-ChIP-Seq(GSE56288)/Homer	TTTTATKRGG	1	0	1	385	0.0199	1682.8	0.035
Hoxc10(Homeobox)/EB-Hoxc10.iFlag-ChIP-Seq(GSE142377)/Homer	CMATAAATCA	1	0	1	732	0.0377	2599.7	0.0541
Hoxc13(Homeobox)/EB-Hoxc13.HA-ChIP-Seq(GSE142377)/Homer	TTTTATKRGN	1	0	1	518	0.0267	2455.2	0.0511
Hoxd10(Homeobox)/ChickenMSG-Hoxd10.Flag-ChIP-Seq(GSE86088)/Homer	GGCMATGAAA	1	0	1	319	0.0164	1395	0.029
Hoxd11(Homeobox)/ChickenMSG-Hoxd11.Flag-ChIP-Seq(GSE86088)/Homer	VGCCATAAAA	1	0	1	1253	0.0646	4355.2	0.0906
Hoxd13(Homeobox)/ChickenMSG-Hoxd13.Flag-ChIP-Seq(GSE86088)/Homer	NCYAATAAAA	1	0	1	1049	0.0541	3366.9	0.0701
LEF1(HMG)/H1-LEF1-ChIP-Seq(GSE64758)/Homer	CCTTTGATST	1	0	1	116	0.006	749.1	0.0156
Meis1(Homeobox)/MastCells-Meis1-ChIP-Seq(GSE48085)/Homer	VGCTGWCAVB	1	0	1	243	0.0125	1364.1	0.0284
MRE(NR)/Neuro2A-NR3C2-ChIPnexus(GSE115417)/Homer	GGAACAGAVTGTCCT	1	0	1	180	0.0093	802.4	0.0167
Nanog(Homeobox)/mES-Nanog-ChIP-Seq(GSE11724)/Homer	RGCCATTAAC	1	0	1	1064	0.0549	3532.5	0.0735
NFAT(RHD)/Jurkat-NFATC1-ChIP-Seq(Jolma_et_al.)/Homer	ATTTTCCATT	1	0	1	259	0.0134	1061.8	0.0221
NFIL3(bZIP)/HepG2-NFIL3-ChIP-Seq(Encode)/Homer	VTTACGTAAYNNNNN	1	0	1	120	0.0062	775.5	0.0161
Nkx2.1(Homeobox)/LungAC-Nkx2.1-ChIP-Seq(GSE43252)/Homer	RSCACTYRAG	1	0	1	522	0.0269	2489.4	0.0518
Nkx2.2(Homeobox)/NPC-Nkx2.2-ChIP-Seq(GSE61673)/Homer	BTBRAGTGSN	1	0	1	336	0.0173	1602	0.0333
Nkx2.5(Homeobox)/HL1-Nkx2.5.biotin-ChIP-Seq(GSE21529)/Homer	RRSCACTYAA	1	0	1	393	0.0203	1921	0.04
Nkx3.1(Homeobox)/LNCaP-Nkx3.1-ChIP-Seq(GSE28264)/Homer	AAGCACTTAA	1	0	1	503	0.0259	2282.5	0.0475
Nkx6.1(Homeobox)/Islet-Nkx6.1-ChIP-Seq(GSE40975)/Homer	GKTAATGR	1	0	1	1154	0.0595	3845.3	0.08
Pitx1(Homeobox)/Chicken-Pitx1-ChIP-Seq(GSE38910)/Homer	TAATCCCN	1	0	1	1506	0.0777	5063.5	0.1054
PR(NR)/T47D-PR-ChIP-Seq(GSE31130)/Homer	VAGRACAKNCTGTBC	1	0	1	449	0.0232	1829.3	0.0381
RARa(NR)/K562-RARa-ChIP-Seq(Encode)/Homer	TTGAMCTTTG	1	0	1	572	0.0295	2006.1	0.0417
Rbpj1(?)/Panc1-Rbpj1-ChIP-Seq(GSE47459)/Homer	HTTTCCCASG	1	0	1	199	0.0103	1056.8	0.022
REST-NRSF(Zf)/Jurkat-NRSF-ChIP-Seq/Homer	GGMGCTGTCCATGGTGCTGA	1	0	1	0	0	0.7	0
Ronin(THAP)/ES-Thap11-ChIP-Seq(GSE51522)/Homer	RACTACAACTCCCAGVAKGC	1	0	1	0	0	5.9	0.0001
Six2(Homeobox)/NephronProgenitor-Six2-ChIP-Seq(GSE39837)/Homer	GWAAYHTGAKMC	1	0	1	153	0.0079	872.4	0.0182
Smad3(MAD)/NPC-Smad3-ChIP-Seq(GSE36673)/Homer	TWGTCTGV	1	0	1	554	0.0286	1928.8	0.0401
Sox10(HMG)/SciaticNerve-Sox3-ChIP-Seq(GSE35132)/Homer	CCWTTGTYYB	1	0	1	426	0.022	1887.1	0.0393
Sox15(HMG)/CPA-Sox15-ChIP-Seq(GSE62909)/Homer	RAACAATGGN	1	0	1	383	0.0197	1649.2	0.0343
SOX1(HMG)/NPC-SOX1-ChIP-Seq(GSE138215)/Homer	CCATTGTTCB	1	0	1	1701	0.0877	5463.3	0.1137
Sox21(HMG)/ESC-SOX21-ChIP-Seq(GSE110505)/Homer	BCCWTTGTBYKV	1	0	1	1415	0.073	4366.3	0.0909
Sox2(HMG)/mES-Sox2-ChIP-Seq(GSE11431)/Homer	BCCATTGTTC	1	0	1	233	0.012	1076.4	0.0224
Sox3(HMG)/NPC-Sox3-ChIP-Seq(GSE33059)/Homer	CCWTTGTY	1	0	1	563	0.029	2547.5	0.053
Sox4(HMG)/proB-Sox4-ChIP-Seq(GSE50066)/Homer	YCTTTGTTCC	1	0	1	235	0.0121	979.8	0.0204
Sox6(HMG)/Myotubes-Sox6-ChIP-Seq(GSE32627)/Homer	CCATTGTTNY	1	0	1	555	0.0286	2411.7	0.0502
Sox9(HMG)/Limb-SOX9-ChIP-Seq(GSE73225)/Homer	AGGVNCCTTTGT	1	0	1	174	0.009	801.1	0.0167
STAT4(Stat)/CD4-Stat4-ChIP-Seq(GSE22104)/Homer	NYTTCCWGGAAR	1	0	1	206	0.0106	973.6	0.0203
STAT6(Stat)/Macrophage-Stat6-ChIP-Seq(GSE38377)/Homer	TTCCKNAGAA	1	0	1	80	0.0041	546.2	0.0114
Tbet(T-box)/CD8-Tbet-ChIP-Seq(GSE33802)/Homer	AGGTGTGAAM	1	0	1	280	0.0144	1476.3	0.0307
Tbr1(T-box)/Cortex-Tbr1-ChIP-Seq(GSE71384)/Homer	AAGGTGTKAA	1	0	1	345	0.0178	1716.8	0.0357
Tbx21(T-box)/GM12878-TBX21-ChIP-Seq(Encode)/Homer	AGGTGTGAAA	1	0	1	255	0.0131	1469.8	0.0306
Tbx5(T-box)/HL1-Tbx5.biotin-ChIP-Seq(GSE21529)/Homer	AGGTGTCA	1	0	1	688	0.0355	3264.3	0.0679
Tbx6(T-box)/ESC-Tbx6-ChIP-Seq(GSE93524)/Homer	DAGGTGTBAA	1	0	1	176	0.0091	967.6	0.0201
Tgif1(Homeobox)/mES-Tgif1-ChIP-Seq(GSE55404)/Homer	YTGWCADY	1	0	1	759	0.0391	3513.9	0.0731
Tgif2(Homeobox)/mES-Tgif2-ChIP-Seq(GSE55404)/Homer	TGTCANYT	1	0	1	653	0.0337	3346	0.0696
THRb(NR)/Liver-NR1A2-ChIP-Seq(GSE52613)/Homer	TRAGGTCA	1	0	1	619	0.0319	2478.6	0.0516
TRPS1(Zf)/MCF7-TRPS1-ChIP-Seq(GSE107013)/Homer	AGATAAGANN	1	0	1	813	0.0419	2852.8	0.0594
ZBTB33(Zf)/GM12878-ZBTB33-ChIP-Seq(GSE32465)/Homer	GGVTCTCGCGAGAAC	1	0	1	0	0	9.1	0.0002
ZBTB38(Zf)/Hela-ZBTB38-ChIP-seq(GSE108618)/Homer	NNWTATCGATAW	1	0	1	83	0.0043	471	0.0098
ZFP3(Zf)/HEK293-ZFP3.GFP-ChIP-Seq(GSE58341)/Homer	GGGTTTTGAAGGATGARTAGGAGTT	1	0	1	0	0	0.8	0
ZKSCAN1(Zf)/HepG2-ZKSCAN1-ChIP-Seq(Encode)/Homer	GCACAYAGTAGGKCY	1	0	1	0	0	19.6	0.0004
ZNF16(Zf)/HEK293-ZNF16.GFP-ChIP-Seq(GSE58341)/Homer	MACCTTCYATGGCTCCCTAKTGCCY	1	0	1	0	0	0.5	0
ZNF410(Zf)/CD34-ZNF410-ChIP-Seq(GSE154960)/Homer	CATCCCATAATAHTC	1	0	1	0	0	1.1	0
ZNF528(Zf)/HEK293-ZNF528.GFP-ChIP-Seq(GSE58341)/Homer	AGAAATGACTTCCCT	1	0	1	0	0	1.1	0

### Sheet: README
Supplementary Table 5: HOMER results of transcription factor binding sites enriched in sc-eTRs that associate with scATAC-seq (ca-eQTL+ sc-eTRs) (FDR < 5%)
Table reflects results outputted in `knownResults.txt` standard output file of HOMER.
