## Supplementary Tables for "Tandem repeat variation shapes immune cell type-specific gene expression": TableS9.xlsx

### Sheet: TableS9
chromosome (hg38)	start coordinate (hg38)	motif	effect size	standard error	cell type	p-value	gene name	ENSG-ID
chr10	129646754	T	-0.021807	0.00223925	B_intermediate	2.06507e-22	MGMT	ENSG00000170430
chr10	129479386	T	0.235571	0.0155581	B_naive	8.63214e-52	MGMT	ENSG00000170430
chr10	129479386	T	0.285827	0.0148752	CD4_Naive	2.77179e-82	MGMT	ENSG00000170430
chr11	679314	A	0.15802	0.0176614	B_intermediate	3.64547e-19	DEAF1	ENSG00000177030
chr11	59106681	CCGCCAGCGCGCGGCTC	-0.0519353	0.00689343	B_intermediate	4.91986e-14	FAM111B	ENSG00000189057
chr11	59106681	CCGCCAGCGCGCGGCTC	-0.0906866	0.00665294	B_naive	2.61752e-42	FAM111B	ENSG00000189057
chr15	40579459	T	-0.240717	0.0147072	B_intermediate	3.27272e-60	CCDC32	ENSG00000128891
chr15	40579459	T	-0.284126	0.0143205	B_memory	1.33202e-87	CCDC32	ENSG00000128891
chr15	40579459	T	-0.431992	0.0117202	B_naive	2.12544e-297	CCDC32	ENSG00000128891
chr15	40579459	T	-0.253967	0.0153939	CD14_Mono	3.79752e-61	CCDC32	ENSG00000128891
chr15	40619355	AT	0.172359	0.0146978	CD16_Mono	9.28455e-32	CCDC32	ENSG00000128891
chr15	40592177	T	-0.387261	0.0215155	CD8_TEM	1.97846e-72	CCDC32	ENSG00000128891
chr15	40592177	T	-0.396337	0.0199547	NK	8.70232e-88	CCDC32	ENSG00000128891
chr16	74666819	CCGCCGAAGACTCGGTAGTTACCT	0.174796	0.0201868	B_intermediate	4.76143e-18	RFWD3	ENSG00000168411
chr16	74666819	CCGCCGAAGACTCGGTAGTTACCT	0.210099	0.0194055	B_memory	2.57154e-27	RFWD3	ENSG00000168411
chr16	74666819	CCGCCGAAGACTCGGTAGTTACCT	0.181943	0.0192361	B_naive	3.12606e-21	RFWD3	ENSG00000168411
chr16	74666819	CCGCCGAAGACTCGGTAGTTACCT	0.267144	0.0184721	CD14_Mono	2.10472e-47	RFWD3	ENSG00000168411
chr16	74666819	CCGCCGAAGACTCGGTAGTTACCT	0.207422	0.0200864	CD16_Mono	5.34755e-25	RFWD3	ENSG00000168411
chr16	74666819	CCGCCGAAGACTCGGTAGTTACCT	0.268024	0.0184689	CD4_Naive	1.01482e-47	RFWD3	ENSG00000168411
chr16	74666819	CCGCCGAAGACTCGGTAGTTACCT	0.300625	0.0165255	CD4_TCM	6.01996e-74	RFWD3	ENSG00000168411
chr16	74666819	CCGCCGAAGACTCGGTAGTTACCT	0.14625	0.0194245	CD4_TEM	5.10698e-14	RFWD3	ENSG00000168411
chr16	74666819	CCGCCGAAGACTCGGTAGTTACCT	0.16066	0.019677	CD8_TCM	3.21757e-16	RFWD3	ENSG00000168411
chr16	74666819	CCGCCGAAGACTCGGTAGTTACCT	0.287752	0.016795	CD8_TEM	8.39194e-66	RFWD3	ENSG00000168411
chr16	74666819	CCGCCGAAGACTCGGTAGTTACCT	0.398423	0.0149808	NK	7.61869e-156	RFWD3	ENSG00000168411
chr16	74666819	CCGCCGAAGACTCGGTAGTTACCT	0.132359	0.020153	Treg	5.11005e-11	RFWD3	ENSG00000168411
chr2	25161587	GCCGCTGCT	0.762049	0.0639548	B_intermediate	9.8351e-33	POMC	ENSG00000115138
chr2	25161587	GCCGCTGCT	0.691243	0.0650963	B_memory	2.43712e-26	POMC	ENSG00000115138
chr2	25161587	GCCGCTGCT	0.657943	0.0638276	B_naive	6.47467e-25	POMC	ENSG00000115138
chr2	25161587	GCCGCTGCT	0.830204	0.0614266	CD14_Mono	1.26911e-41	POMC	ENSG00000115138
chr2	25161587	GCCGCTGCT	0.712074	0.0620823	CD16_Mono	1.86993e-30	POMC	ENSG00000115138
chr2	25161587	GCCGCTGCT	0.400371	0.070615	CD4_CTL	1.42989e-08	POMC	ENSG00000115138
chr2	25161587	GCCGCTGCT	1.24036	0.0586435	CD4_Naive	2.71392e-99	POMC	ENSG00000115138
chr2	25161587	GCCGCTGCT	1.45653	0.054005	CD4_TCM	3.29069e-160	POMC	ENSG00000115138
chr2	25161587	GCCGCTGCT	0.841004	0.0619655	CD4_TEM	5.85917e-42	POMC	ENSG00000115138
chr2	25161587	GCCGCTGCT	0.842635	0.0631709	CD8_Naive	1.37318e-40	POMC	ENSG00000115138
chr2	25161587	GCCGCTGCT	0.844367	0.061169	CD8_TCM	2.41609e-43	POMC	ENSG00000115138
chr2	25161587	GCCGCTGCT	1.14461	0.0586571	CD8_TEM	8.40368e-85	POMC	ENSG00000115138
chr2	25161587	GCCGCTGCT	0.654407	0.0649635	MAIT	7.23909e-24	POMC	ENSG00000115138
chr2	25161587	GCCGCTGCT	0.486582	0.0658892	NK_CD56bright	1.52635e-13	POMC	ENSG00000115138
chr2	25161587	GCCGCTGCT	1.03925	0.060246	NK	1.11775e-66	POMC	ENSG00000115138
chr2	25161587	GCCGCTGCT	0.663217	0.0635918	Treg	1.82249e-25	POMC	ENSG00000115138
chr2	25161587	GCCGCTGCT	0.652006	0.0661191	cDC2	6.13853e-23	POMC	ENSG00000115138
chr2	25161587	GCCGCTGCT	0.592919	0.0650326	gdT	7.70499e-20	POMC	ENSG00000115138
chr3	132720922	T	0.144378	0.0205459	B_intermediate	2.10916e-12	NPHP3	ENSG00000113971
chr3	132720922	T	0.124985	0.0207477	B_memory	1.70093e-09	NPHP3	ENSG00000113971
chr3	132720922	T	0.262913	0.0196913	CD4_TCM	1.15777e-40	NPHP3	ENSG00000113971
chr3	132720922	T	0.136769	0.0206575	CD8_TEM	3.57264e-11	NPHP3	ENSG00000113971
chr3	113834771	A	-0.216578	0.0372633	B_intermediate	6.16896e-09	ATP6V1A	ENSG00000114573
chr3	133466167	G	-0.178749	0.0314795	B_intermediate	1.36077e-08	BFSP2	ENSG00000170819
chr5	96663939	A	-0.100277	0.00977379	B_intermediate	1.06902e-24	CAST	ENSG00000153113
chr5	96663939	A	-0.0645276	0.0098751	MAIT	6.38774e-11	CAST	ENSG00000153113
chr6	13328502	GCCGCT	0.0509375	0.00730923	B_intermediate	3.19379e-12	TBC1D7	ENSG00000145979
chr6	13328502	GCCGCT	0.0537273	0.00710748	B_memory	4.0533e-14	TBC1D7	ENSG00000145979
chr6	13328502	GCCGCT	0.0738259	0.00672622	B_naive	4.99385e-28	TBC1D7	ENSG00000145979
chr6	13328502	GCCGCT	0.0649948	0.00613882	CD14_Mono	3.40511e-26	TBC1D7	ENSG00000145979
chr6	13328502	GCCGCT	0.0679691	0.00696826	CD16_Mono	1.77179e-22	TBC1D7	ENSG00000145979
chr6	13328502	GCCGCT	0.100622	0.00630926	CD4_Naive	2.92691e-57	TBC1D7	ENSG00000145979
chr6	13328502	GCCGCT	0.125725	0.00557431	CD4_TCM	1.21586e-112	TBC1D7	ENSG00000145979
chr6	13328502	GCCGCT	0.0610875	0.00690701	CD4_TEM	9.21274e-19	TBC1D7	ENSG00000145979
chr6	13328502	GCCGCT	0.0537965	0.00689447	CD8_Naive	6.05302e-15	TBC1D7	ENSG00000145979
chr6	13328502	GCCGCT	0.0674472	0.00698337	CD8_TCM	4.53454e-22	TBC1D7	ENSG00000145979
chr6	13328502	GCCGCT	0.111129	0.00631757	CD8_TEM	2.91729e-69	TBC1D7	ENSG00000145979
chr6	13328502	GCCGCT	0.0488722	0.00719944	MAIT	1.13438e-11	TBC1D7	ENSG00000145979
chr6	13328502	GCCGCT	0.0551936	0.00714636	NK_CD56bright	1.13342e-14	TBC1D7	ENSG00000145979
chr6	13328502	GCCGCT	0.141409	0.00596895	NK	4.48607e-124	TBC1D7	ENSG00000145979
chr6	13328502	GCCGCT	0.0646026	0.00684647	Treg	3.87661e-21	TBC1D7	ENSG00000145979
chr6	13328502	GCCGCT	0.048752	0.00749644	cDC2	7.85472e-11	TBC1D7	ENSG00000145979
chr6	13328502	GCCGCT	0.0496844	0.00711166	gdT	2.82176e-12	TBC1D7	ENSG00000145979
chr6	32667370	A	0.165536	0.00626483	B_intermediate	7.43128e-154	HLA-DQB1	ENSG00000179344
chr6	32667370	A	0.165796	0.00676861	B_memory	1.6743e-132	HLA-DQB1	ENSG00000179344
chr6	32667370	A	0.193319	0.00608529	B_naive	1.77522e-221	HLA-DQB1	ENSG00000179344
chr6	32643137	T	0.273535	0.0113125	CD8_TEM	3.62373e-129	HLA-DQB1	ENSG00000179344
chr6	32643137	T	0.240166	0.0108024	Treg	1.66364e-109	HLA-DQB1	ENSG00000179344
chr6	32667370	A	0.159358	0.00702751	cDC2	7.67789e-114	HLA-DQB1	ENSG00000179344
chr7	156889363	TA	0.246277	0.0255955	B_intermediate	6.46278e-22	LMBR1	ENSG00000105983
chr8	103298773	CCG	0.0719569	0.00723502	B_intermediate	2.63474e-23	FZD6	ENSG00000164930
chr8	103298773	CCG	0.076361	0.00727289	B_memory	8.69334e-26	FZD6	ENSG00000164930
chr8	103298773	CCG	0.0963956	0.00678927	B_naive	9.39548e-46	FZD6	ENSG00000164930
chr8	103297394	A	-0.466341	0.0319885	CD4_Naive	3.85367e-48	FZD6	ENSG00000164930
chr8	103298773	CCG	0.153325	0.00630748	CD4_Naive	1.59414e-130	FZD6	ENSG00000164930
chr8	103298773	CCG	0.137524	0.00621303	CD4_TCM	1.4635e-108	FZD6	ENSG00000164930
chr8	103298773	CCG	0.082518	0.00722294	CD4_TEM	3.15745e-30	FZD6	ENSG00000164930
chr8	103297394	A	-0.2772	0.0337142	CD8_Naive	2.0003e-16	FZD6	ENSG00000164930
chr8	103298773	CCG	0.0686209	0.00701708	CD8_TCM	1.38404e-22	FZD6	ENSG00000164930
chr8	103298773	CCG	0.0853892	0.00706851	CD8_TEM	1.34343e-33	FZD6	ENSG00000164930
chr8	103297394	A	-0.325521	0.0330784	NK	7.50484e-23	FZD6	ENSG00000164930
chr1	39045716	TA	0.123794	0.0109912	B_memory	1.9982e-29	NDUFS5	ENSG00000168653
chr11	35185572	CCTC	-0.21077	0.0384438	B_memory	4.19277e-08	CD44	ENSG00000026508
chr11	35185572	CCTC	-0.225028	0.0288989	CD8_TEM	6.87697e-15	CD44	ENSG00000026508
chr11	832988	GCC	-0.340304	0.0367637	B_memory	2.11159e-20	CD151	ENSG00000177697
chr12	48888992	T	0.135038	0.0199614	B_memory	1.33371e-11	CCDC65	ENSG00000139537
chr12	48875954	T	-0.0358778	0.00427262	CD4_Naive	4.57467e-17	CCDC65	ENSG00000139537
chr13	112885078	AC	-0.700407	0.111212	B_memory	3.01645e-10	ATP11A	ENSG00000068650
chr15	48806343	AGC	0.0485936	0.00878884	B_memory	3.22032e-08	CEP152	ENSG00000103995
chr15	48806343	AGC	0.119853	0.00795825	CD4_Naive	2.95976e-51	CEP152	ENSG00000103995
chr15	48808259	A	1.17546	0.0773201	CD4_TCM	3.40154e-52	CEP152	ENSG00000103995
chr15	48808259	A	0.656697	0.0845254	CD8_TCM	7.89671e-15	CEP152	ENSG00000103995
chr15	48808259	A	1.16786	0.079085	NK	2.38472e-49	CEP152	ENSG00000103995
chr15	39923124	A	-0.229254	0.0373518	B_memory	8.37275e-10	EIF2AK4	ENSG00000128829
chr15	90239305	TG	-0.0674645	0.00670148	B_memory	7.72228e-24	CIB1	ENSG00000185043
chr16	24729684	CGG	-0.0543124	0.0085644	B_memory	2.2732e-10	TNRC6A	ENSG00000090905
chr16	24729684	CGG	-0.0877377	0.00654896	CD4_TCM	6.27909e-41	TNRC6A	ENSG00000090905
chr16	24729684	CGG	-0.0604625	0.00814942	CD4_TEM	1.17794e-13	TNRC6A	ENSG00000090905
chr16	24729684	CGG	-0.110514	0.00703859	CD8_TEM	1.48404e-55	TNRC6A	ENSG00000090905
chr16	24729684	CGG	-0.118051	0.00650652	NK	1.44446e-73	TNRC6A	ENSG00000090905
chr19	35209957	A	0.194459	0.032215	B_memory	1.57683e-09	LSR	ENSG00000105699
chr20	13785298	GCGGGGCG	0.143521	0.0174469	B_memory	1.93267e-16	NDUFAF5	ENSG00000101247
chr20	13785298	GCGGGGCG	0.211499	0.0132654	CD8_TEM	3.15125e-57	NDUFAF5	ENSG00000101247
chr20	13785298	GCGGGGCG	0.217872	0.0115034	NK	5.36488e-80	NDUFAF5	ENSG00000101247
chr22	23815534	AAAC	-0.23653	0.0328013	B_memory	5.554e-13	SMARCB1	ENSG00000099956
chr22	23815534	AAAC	-0.231156	0.0306891	B_naive	4.99033e-14	SMARCB1	ENSG00000099956
chr22	33940795	CA	-0.051763	0.00699421	B_memory	1.35326e-13	LARGE1	ENSG00000133424
chr22	33940795	CA	-0.0567338	0.0066302	B_naive	1.15963e-17	LARGE1	ENSG00000133424
chr5	80637285	AT	-0.0280815	0.00297228	B_memory	3.46029e-21	MSH3	ENSG00000113318
chr5	80654880	GCAGCGGCC	0.215535	0.0128571	CD14_Mono	4.4861e-63	MSH3	ENSG00000113318
chr5	80659233	A	0.287026	0.0240172	CD16_Mono	6.42588e-33	MSH3	ENSG00000113318
chr5	80617029	TA	-0.012354	0.00213746	CD4_Naive	7.48032e-09	MSH3	ENSG00000113318
chr5	80637285	AT	-0.026719	0.00301422	CD8_Naive	7.69649e-19	MSH3	ENSG00000113318
chr5	80637285	AT	-0.0318742	0.00298454	CD8_TEM	1.26596e-26	MSH3	ENSG00000113318
chr6	10531874	T	-0.199422	0.00936876	B_memory	1.53444e-100	GCNT2	ENSG00000111846
chr7	26291922	GCGCGGGGA	0.0947514	0.0157973	B_memory	1.99838e-09	SNX10	ENSG00000086300
chr7	26291922	GCGCGGGGA	0.105476	0.0131675	B_naive	1.1442e-15	SNX10	ENSG00000086300
chr7	26291922	GCGCGGGGA	0.120614	0.0164968	CD4_TCM	2.64417e-13	SNX10	ENSG00000086300
chr7	6350617	AC	-0.446694	0.0708268	B_memory	2.84776e-10	RAC1	ENSG00000136238
chr7	6374413	CGGGAGCGGCGCGGG	0.264211	0.0335441	B_naive	3.36649e-15	RAC1	ENSG00000136238
chr7	6374413	CGGGAGCGGCGCGGG	0.358815	0.0306147	CD4_Naive	1.00256e-31	RAC1	ENSG00000136238
chr7	6374413	CGGGAGCGGCGCGGG	0.292013	0.0204728	CD4_TCM	3.69892e-46	RAC1	ENSG00000136238
chr7	6374413	CGGGAGCGGCGCGGG	0.293466	0.0250662	CD8_TEM	1.16515e-31	RAC1	ENSG00000136238
chr7	6390605	AAT	-0.216197	0.0119904	NK	1.11589e-72	RAC1	ENSG00000136238
chr7	6374413	CGGGAGCGGCGCGGG	0.28388	0.0227129	NK	7.59231e-36	RAC1	ENSG00000136238
chr1	67053293	A	-0.243992	0.0212283	B_naive	1.41871e-30	SLC35D1	ENSG00000116704
chr1	67053293	A	-0.210491	0.0232457	CD14_Mono	1.36519e-19	SLC35D1	ENSG00000116704
chr1	67053293	A	-0.182338	0.0211103	CD8_TCM	5.75023e-18	SLC35D1	ENSG00000116704
chr1	235945350	T	-0.0442134	0.00289203	B_naive	9.19214e-53	LYST	ENSG00000143669
chr10	25933022	T	0.147178	0.015198	B_naive	3.52432e-22	MYO3A	ENSG00000095777
chr10	50651817	T	-0.21217	0.0294928	B_naive	6.29329e-13	SGMS1	ENSG00000198964
chr11	34877143	ATT	-0.149852	0.0172036	B_naive	3.02474e-18	PDHX	ENSG00000110435
chr11	34877143	ATT	-0.25164	0.0161039	CD4_Naive	4.84213e-55	PDHX	ENSG00000110435
chr12	31411040	T	0.292376	0.0157248	B_naive	3.64039e-77	DENND5B	ENSG00000170456
chr15	63859981	A	0.0708896	0.0106094	B_naive	2.36072e-11	HERC1	ENSG00000103657
chr17	4922642	T	-0.103183	0.0188859	B_naive	4.66913e-08	CHRNE	ENSG00000108556
chr17	625475	A	0.211349	0.0198027	B_naive	1.36577e-26	VPS53	ENSG00000141252
chr17	678633	AT	-0.162864	0.0222923	CD16_Mono	2.75579e-13	VPS53	ENSG00000141252
chr17	669592	A	-0.0280275	0.00214674	CD4_Naive	5.88536e-39	VPS53	ENSG00000141252
chr17	625475	A	0.150693	0.0210777	MAIT	8.71418e-13	VPS53	ENSG00000141252
chr17	66188584	T	0.0902091	0.00838658	B_naive	5.53089e-27	CEP112	ENSG00000154240
chr17	66164886	TG	0.0578803	0.00797108	NK	3.83436e-13	CEP112	ENSG00000154240
chr18	45690661	GT	0.172083	0.00865014	B_naive	4.61857e-88	SLC14A1	ENSG00000141469
chr18	45678954	T	0.273195	0.0115556	CD4_Naive	1.43382e-123	SLC14A1	ENSG00000141469
chr18	45666602	A	-0.110027	0.00768703	CD4_TCM	1.80769e-46	SLC14A1	ENSG00000141469
chr18	45687479	A	0.149388	0.0204173	CD4_TCM	2.54036e-13	SLC14A1	ENSG00000141469
chr19	55002358	A	0.338584	0.0169042	B_naive	3.03941e-89	GP6	ENSG00000088053
chr19	55002358	A	0.361552	0.0179308	CD16_Mono	2.03828e-90	GP6	ENSG00000088053
chr19	54968701	T	0.033815	0.00141475	CD4_TCM	2.93484e-126	GP6	ENSG00000088053
chr19	55002358	A	0.447775	0.0146915	CD4_TCM	5.02545e-204	GP6	ENSG00000088053
chr19	54968701	T	0.0215469	0.0016169	CD8_TCM	1.63384e-40	GP6	ENSG00000088053
chr19	55002358	A	0.306593	0.0146436	CD8_TEM	2.46521e-97	GP6	ENSG00000088053
chr19	55002358	A	0.176606	0.0195299	NK_CD56bright	1.52659e-19	GP6	ENSG00000088053
chr19	55002358	A	0.236549	0.0118181	NK	4.0053e-89	GP6	ENSG00000088053
chr2	164761456	A	-0.142826	0.0238573	B_naive	2.14168e-09	COBLL1	ENSG00000082438
chr2	190880872	GCA	-0.027748	0.00367917	B_naive	4.6309e-14	GLS	ENSG00000115419
chr2	190880872	GCA	-0.0443671	0.00352079	CD4_Naive	2.07258e-36	GLS	ENSG00000115419
chr2	190880872	GCA	-0.0406958	0.00257725	CD4_TCM	3.62544e-56	GLS	ENSG00000115419
chr2	190880872	GCA	-0.029779	0.0033909	CD4_TEM	1.60532e-18	GLS	ENSG00000115419
chr2	190880872	GCA	-0.0208884	0.00342195	CD8_TCM	1.03291e-09	GLS	ENSG00000115419
chr2	190880872	GCA	-0.0249162	0.00305895	NK	3.78142e-16	GLS	ENSG00000115419
chr2	223825312	A	0.248036	0.00489981	B_naive	0	AP1S3	ENSG00000152056
chr2	223819931	A	-0.219534	0.0343435	cDC1	1.63404e-10	AP1S3	ENSG00000152056
chr2	88665646	T	-0.206109	0.0303984	B_naive	1.19965e-11	RPIA	ENSG00000153574
chr20	45070885	A	0.129685	0.0202127	B_naive	1.3988e-10	STK4	ENSG00000101109
chr20	45070885	A	0.128494	0.0211137	CD4_TCM	1.15883e-09	STK4	ENSG00000101109
chr20	45070885	A	0.266194	0.020502	NK	1.51105e-38	STK4	ENSG00000101109
chr20	45070885	A	0.155782	0.0228835	gdT	9.92341e-12	STK4	ENSG00000101109
chr3	3123292	TA	0.0518032	0.008403	B_naive	7.05512e-10	TRNT1	ENSG00000072756
chr4	68462588	A	-0.397096	0.033508	B_naive	2.13166e-32	UGT2B17	ENSG00000197888
chr6	159734375	A	0.144964	0.0156443	B_naive	1.92791e-20	SOD2	ENSG00000291237
chr6	159734375	A	0.109121	0.00901387	CD4_TCM	9.83387e-34	SOD2	ENSG00000291237
chr7	87482100	CT	-0.908827	0.134461	B_naive	1.38906e-11	ABCB4	ENSG00000005471
chr7	33590443	TTTTTTTG	0.212349	0.0277098	B_naive	1.81173e-14	BBS9	ENSG00000122507
chr7	70212691	A	-0.371527	0.0358277	B_naive	3.40147e-25	AUTS2	ENSG00000158321
chr7	74752720	A	-0.680898	0.0919377	B_naive	1.30084e-13	NCF1	ENSG00000158517
chr9	33120206	G	-0.293362	0.0158962	B_naive	4.76503e-76	B4GALT1	ENSG00000086062
chr9	33157717	A	0.556125	0.0288085	CD4_Naive	4.95003e-83	B4GALT1	ENSG00000086062
chr9	33149200	A	-0.319968	0.0193893	NK	3.53407e-61	B4GALT1	ENSG00000086062
chr11	113314857	GGGGCAGGCTCCGCGCGGGGCTCG	0.241153	0.0272716	CD14_Mono	9.34849e-19	TTC12	ENSG00000149292
chr11	113314857	GGGGCAGGCTCCGCGCGGGGCTCG	0.201666	0.0300904	CD4_CTL	2.05593e-11	TTC12	ENSG00000149292
chr11	113314857	GGGGCAGGCTCCGCGCGGGGCTCG	0.433727	0.0269208	NK	2.1274e-58	TTC12	ENSG00000149292
chr12	40230668	T	0.15587	0.0246312	CD14_Mono	2.48092e-10	LRRK2	ENSG00000188906
chr12	40171711	T	-0.148519	0.0174658	CD16_Mono	1.84081e-17	LRRK2	ENSG00000188906
chr15	40405996	CCCCAAGGCCTCCTTCCTGCCTGGT	0.258223	0.0353717	CD14_Mono	2.87217e-13	IVD	ENSG00000128928
chr15	40405996	CCCCAAGGCCTCCTTCCTGCCTGGT	0.479389	0.0380392	CD4_Naive	2.04592e-36	IVD	ENSG00000128928
chr15	33157993	A	0.0460196	0.00406289	CD14_Mono	9.6659e-30	FMN1	ENSG00000248905
chr16	16213082	T	-0.123889	0.0171078	CD14_Mono	4.43224e-13	ABCC6	ENSG00000091262
chr17	30162024	T	-0.181375	0.0249183	CD14_Mono	3.36832e-13	NSRP1	ENSG00000126653
chr17	29514829	A	-0.164106	0.025449	CD14_Mono	1.13019e-10	TAOK1	ENSG00000160551
chr2	159417163	T	0.401153	0.0620969	CD14_Mono	1.04628e-10	BAZ2B	ENSG00000123636
chr20	16574082	T	-0.0876382	0.00378066	CD14_Mono	7.13136e-119	KIF16B	ENSG00000089177
chr20	16574082	T	-0.0751914	0.00411907	CD16_Mono	1.906e-74	KIF16B	ENSG00000089177
chr20	16574082	T	-0.0615549	0.00455353	CD4_CTL	1.22338e-41	KIF16B	ENSG00000089177
chr20	16574082	T	-0.137258	0.00303789	CD4_TCM	0	KIF16B	ENSG00000089177
chr20	16574082	T	-0.094955	0.00394474	CD4_TEM	4.99811e-128	KIF16B	ENSG00000089177
chr20	16574082	T	-0.0698352	0.00416403	CD8_Naive	3.97173e-63	KIF16B	ENSG00000089177
chr20	16574082	T	-0.128238	0.00340305	CD8_TEM	0	KIF16B	ENSG00000089177
chr20	16574082	T	-0.0734364	0.00420671	MAIT	3.04659e-68	KIF16B	ENSG00000089177
chr20	16574082	T	-0.0459369	0.0044646	NK_CD56bright	7.88873e-25	KIF16B	ENSG00000089177
chr20	16574082	T	-0.0456919	0.00459734	NK_Proliferating	2.82308e-23	KIF16B	ENSG00000089177
chr20	16574082	T	-0.142786	0.00310912	NK	0	KIF16B	ENSG00000089177
chr20	16574082	T	-0.0318876	0.00479955	dnT	3.05574e-11	KIF16B	ENSG00000089177
chr20	16574082	T	-0.0765582	0.00426788	gdT	5.93394e-72	KIF16B	ENSG00000089177
chr22	37746044	CCCGCCGT	-0.119869	0.0160289	CD14_Mono	7.52665e-14	TRIOBP	ENSG00000100106
chr5	60252399	T	0.339249	0.0150475	CD14_Mono	1.49571e-112	PDE4D	ENSG00000113448
chr5	60252399	T	0.165051	0.0165969	CD16_Mono	2.6606e-23	PDE4D	ENSG00000113448
chr6	6356560	T	0.150845	0.0184606	CD14_Mono	3.05372e-16	F13A1	ENSG00000124491
chr6	18155122	CCGCGCCCCGCCTCCGC	-0.106072	0.0147741	CD14_Mono	6.9928e-13	TPMT	ENSG00000137364
chr6	18155122	CCGCGCCCCGCCTCCGC	-0.0904244	0.011947	CD4_TCM	3.76701e-14	TPMT	ENSG00000137364
chr6	18155122	CCGCGCCCCGCCTCCGC	-0.101409	0.011923	NK	1.81046e-17	TPMT	ENSG00000137364
chr7	143343690	TTTC	0.281666	0.0199668	CD14_Mono	3.45213e-45	CLCN1	ENSG00000188037
chr8	100213013	CCGCGGCCT	-0.299566	0.0286342	CD14_Mono	1.29301e-25	SPAG1	ENSG00000104450
chr8	100268683	A	0.265365	0.0127725	CD8_TEM	7.09894e-96	SPAG1	ENSG00000104450
chr8	124328402	A	0.286363	0.0460088	CD14_Mono	4.84323e-10	TMEM65	ENSG00000164983
chr8	73976049	GGCGGCAGGCG	0.0575576	0.00559827	CD14_Mono	8.55478e-25	TMEM70	ENSG00000175606
chr1	63550636	A	0.282924	0.0489222	CD16_Mono	7.33178e-09	PGM1	ENSG00000079739
chr11	14458763	T	-0.133821	0.0241429	CD16_Mono	2.97579e-08	COPB1	ENSG00000129083
chr12	991244	GGC	0.0589721	0.00520491	CD16_Mono	9.31039e-30	ERC1	ENSG00000082805
chr12	991244	GGC	-0.0878603	0.004574	CD8_TEM	3.13462e-82	ERC1	ENSG00000082805
chr12	991244	GGC	-0.138077	0.00430628	NK	1.39833e-225	ERC1	ENSG00000082805
chr2	187362575	AC	-0.141984	0.016466	CD16_Mono	6.53154e-18	CALCRL	ENSG00000064989
chr3	196084409	GAAA	0.127798	0.0184842	CD16_Mono	4.71539e-12	TFRC	ENSG00000072274
chr4	2800549	C	-0.10211	0.0175077	CD16_Mono	5.46708e-09	SH3BP2	ENSG00000087266
chr4	99086037	AAAC	-0.168774	0.0109977	CD16_Mono	3.74558e-53	ADH5	ENSG00000197894
chr6	42977251	T	0.170146	0.0161299	CD16_Mono	5.16257e-26	PEX6	ENSG00000124587
chr6	42953736	TA	-0.125393	0.0126389	gdT	3.36564e-23	PEX6	ENSG00000124587
chr6	109322469	T	-0.104664	0.0168798	CD16_Mono	5.62661e-10	CD164	ENSG00000135535
chr17	46217110	A	-0.256566	0.0208132	CD4_CTL	6.47676e-35	KANSL1	ENSG00000120071
chr17	46217110	A	-0.507233	0.015326	CD4_Naive	3.35802e-240	KANSL1	ENSG00000120071
chr17	45980506	A	-0.381381	0.0302723	NK_Proliferating	2.15521e-36	KANSL1	ENSG00000120071
chr17	46217110	A	-0.569833	0.0158467	NK	3.64614e-283	KANSL1	ENSG00000120071
chr17	46216598	A	0.119114	0.00864967	cDC2	3.81501e-43	KANSL1	ENSG00000120071
chr4	186210839	T	0.198325	0.0350185	CD4_CTL	1.48374e-08	KLKB1	ENSG00000164344
chr6	167826843	GGC	0.062213	0.00879743	CD4_CTL	1.5302e-12	AFDN	ENSG00000130396
chr6	167826824	GGC	0.0902876	0.00844537	CD4_Naive	1.12415e-26	AFDN	ENSG00000130396
chr6	167826843	GGC	0.0623727	0.00820114	MAIT	2.84087e-14	AFDN	ENSG00000130396
chr6	167826824	GGC	0.112537	0.00746747	NK	2.54135e-51	AFDN	ENSG00000130396
chr1	5953101	TTGT	-1.21519	0.136224	CD4_Naive	4.64065e-19	NPHP4	ENSG00000131697
chr1	150809610	AC	0.0863479	0.0103377	CD4_Naive	6.67003e-17	CTSK	ENSG00000143387
chr1	20645487	A	0.0802731	0.0130157	CD4_Naive	6.94168e-10	PINK1	ENSG00000158828
chr1	11797196	A	0.136357	0.0118506	CD4_Naive	1.22569e-30	MTHFR	ENSG00000177000
chr1	11830784	CA	-0.0557829	0.00714717	CD8_TEM	5.95521e-15	MTHFR	ENSG00000177000
chr10	17201444	CCGCCCCACAGTGT	0.942183	0.0276543	CD4_Naive	2.0449e-254	CUBN	ENSG00000107611
chr10	74295462	A	-0.21893	0.0226469	CD4_Naive	4.15903e-22	ADK	ENSG00000156110
chr11	76868375	TC	0.2125	0.0124988	CD4_Naive	7.98877e-65	ACER3	ENSG00000078124
chr11	76952127	AT	0.319475	0.014079	CD4_TCM	5.43367e-114	ACER3	ENSG00000078124
chr11	76822080	T	-0.346228	0.0498424	CD4_TCM	3.74569e-12	ACER3	ENSG00000078124
chr11	76933173	AT	-0.0506269	0.00511245	CD4_TEM	4.05297e-23	ACER3	ENSG00000078124
chr11	76855276	T	0.199705	0.0159145	CD8_TEM	4.04427e-36	ACER3	ENSG00000078124
chr11	76952668	T	-0.0467236	0.00774247	Treg	1.59239e-09	ACER3	ENSG00000078124
chr11	33785899	A	0.220601	0.0215009	CD4_Naive	1.06646e-24	CD59	ENSG00000085063
chr11	77415976	TAT	0.0738706	0.00600463	CD4_Naive	8.80521e-35	PAK1	ENSG00000149269
chr11	66511995	A	0.0715676	0.00786448	CD4_Naive	9.02349e-20	BBS1	ENSG00000174483
chr11	66511995	A	0.0513214	0.00723566	NK	1.3138e-12	BBS1	ENSG00000174483
chr12	123682459	T	0.178028	0.0277439	CD4_Naive	1.39131e-10	EIF2B1	ENSG00000111361
chr12	104453133	A	-0.0119074	0.00218223	CD4_Naive	4.85489e-08	CHST11	ENSG00000171310
chr13	51982005	T	-0.13415	0.0207138	CD4_Naive	9.39566e-11	ALG11	ENSG00000253710
chr13	51982005	T	-0.145924	0.0209199	CD4_TCM	3.05055e-12	ALG11	ENSG00000253710
chr14	104695582	CTCCTCCCAGTGACCC	-0.348252	0.0146177	CD4_Naive	1.88141e-125	INF2	ENSG00000203485
chr14	104695582	CTCCTCCCAGTGACCC	-0.407512	0.0140812	CD4_TCM	3.72438e-184	INF2	ENSG00000203485
chr14	104695582	CTCCTCCCAGTGACCC	-0.194657	0.0160499	CD8_TCM	7.48674e-34	INF2	ENSG00000203485
chr15	48311238	A	-0.226291	0.0101034	CD4_Naive	4.16926e-111	DUT	ENSG00000128951
chr15	84627965	A	0.069946	0.00573956	CD4_Naive	3.66186e-34	WDR73	ENSG00000177082
chr15	56147578	T	0.36818	0.0303432	CD4_Naive	6.98968e-34	RFX7	ENSG00000181827
chr16	56454653	A	0.563662	0.0308773	CD4_Naive	1.89203e-74	BBS2	ENSG00000125124
chr16	11254407	T	0.148838	0.0152211	CD4_Naive	1.3941e-22	SOCS1	ENSG00000185338
chr16	11254407	T	0.128573	0.00966718	CD4_TCM	2.31598e-40	SOCS1	ENSG00000185338
chr16	11254407	T	0.128028	0.0164884	CD8_TCM	8.18176e-15	SOCS1	ENSG00000185338
chr17	19119096	T	-0.118878	0.0168311	CD4_Naive	1.62977e-12	GRAP	ENSG00000154016
chr17	19119096	T	-0.147457	0.0174313	CD4_TCM	2.6886e-17	GRAP	ENSG00000154016
chr17	1765868	A	0.173885	0.0164802	CD4_Naive	5.01871e-26	WDR81	ENSG00000167716
chr17	1764845	T	0.170695	0.0105965	CD4_TCM	2.2192e-58	WDR81	ENSG00000167716
chr17	80260514	CGGCGGCGGCGGCGGGCAGGGCGGGGCCGG	-0.0687936	0.00765803	CD4_Naive	2.63013e-19	RNF213	ENSG00000173821
chr17	80260514	CGGCGGCGGCGGCGGGCAGGGCGGGGCCGG	-0.0505842	0.00651149	CD4_TCM	7.94566e-15	RNF213	ENSG00000173821
chr19	8295947	T	0.0541217	0.00335978	CD4_Naive	2.21556e-58	CD320	ENSG00000167775
chr19	8295947	T	0.0573021	0.00272424	CD4_TCM	3.19527e-98	CD320	ENSG00000167775
chr19	8295947	T	0.0364478	0.00344059	CD4_TEM	3.19501e-26	CD320	ENSG00000167775
chr19	8295947	T	0.0238084	0.00371732	NK_Proliferating	1.50638e-10	CD320	ENSG00000167775
chr2	37158193	A	-0.167021	0.0134726	CD4_Naive	2.71091e-35	EIF2AK2	ENSG00000055332
chr2	37158193	A	-0.110857	0.0173197	CD4_TEM	1.54739e-10	EIF2AK2	ENSG00000055332
chr2	157897708	GCTT	0.0775276	0.0101317	CD4_Naive	1.97911e-14	ACVR1	ENSG00000115170
chr2	47874867	T	-0.163696	0.0174431	CD4_Naive	6.31619e-21	MSH6	ENSG00000116062
chr2	10789980	T	0.100599	0.0071523	CD4_Naive	6.21243e-45	PDIA6	ENSG00000143870
chr2	10789980	T	0.0917734	0.00444925	CD4_TCM	1.58026e-94	PDIA6	ENSG00000143870
chr2	227373927	A	0.0238516	0.00416009	CD4_Naive	9.84151e-09	MFF	ENSG00000168958
chr2	227278125	T	-0.214702	0.0206009	CD4_TCM	1.96741e-25	MFF	ENSG00000168958
chr2	159710212	T	0.20554	0.0239595	CD4_Naive	9.59968e-18		ENSG00000226266
chr2	159710212	T	0.226867	0.0236868	CD4_TCM	9.91571e-22		ENSG00000226266
chr20	3204860	T	0.448362	0.0382565	CD4_Naive	1.00798e-31	ITPA	ENSG00000125877
chr21	44002356	A	-0.0902564	0.0102621	CD4_Naive	1.42907e-18	TRAPPC10	ENSG00000160218
chr21	46290210	T	-0.25479	0.0276842	CD4_Naive	3.4666e-20	MCM3AP	ENSG00000160294
chr22	17230601	T	0.262254	0.0352471	CD4_Naive	1.00342e-13	ADA2	ENSG00000093072
chr22	28776587	T	-0.754086	0.0334428	CD4_Naive	1.38738e-112	XBP1	ENSG00000100219
chr22	32494107	A	0.0983638	0.00891738	CD4_Naive	2.72126e-28	FBXO7	ENSG00000100225
chr22	32474318	G	0.0339742	0.00484233	CD4_TCM	2.28167e-12	FBXO7	ENSG00000100225
chr22	32495368	T	0.144457	0.0131906	CD8_TEM	6.53408e-28	FBXO7	ENSG00000100225
chr22	32495368	T	0.159916	0.0111939	NK	2.67556e-46	FBXO7	ENSG00000100225
chr3	27479423	A	0.22714	0.019031	CD4_Naive	7.75477e-33	SLC4A7	ENSG00000033867
chr3	185936688	A	-0.439769	0.0431532	CD4_Naive	2.17804e-24	TRA2B	ENSG00000136527
chr3	39429953	TTTCT	0.0494119	0.00542348	CD4_Naive	8.1824e-20	RPSA	ENSG00000168028
chr4	112297329	T	0.343375	0.0304843	CD4_Naive	1.97605e-29	ALPK1	ENSG00000073331
chr4	112297329	T	0.286466	0.0305629	CD4_TCM	7.04883e-21	ALPK1	ENSG00000073331
chr4	112297329	T	0.217018	0.0312313	CD8_Naive	3.68592e-12	ALPK1	ENSG00000073331
chr4	56463694	A	-0.11145	0.0178234	CD4_Naive	4.02585e-10	SRP72	ENSG00000174780
chr4	21798404	AT	0.0540811	0.00379708	CD4_Naive	4.96792e-46	KCNIP4	ENSG00000185774
chr5	132949700	CG	-0.141809	0.0192423	CD4_Naive	1.71091e-13	AFF4	ENSG00000072364
chr5	141945390	CTG	0.0555169	0.00984353	CD4_Naive	1.70113e-08	PCDH12	ENSG00000113555
chr5	132339475	AC	0.087222	0.00629154	CD4_Naive	1.05588e-43	SLC22A4	ENSG00000197208
chr5	132339475	AC	0.104473	0.00613578	CD4_TCM	5.19549e-65	SLC22A4	ENSG00000197208
chr5	70002761	GA	-0.176686	0.0263116	CD4_Naive	1.87871e-11	SMN2	ENSG00000205571
chr5	70002761	GA	-0.179939	0.0261388	CD4_TCM	5.82054e-12	SMN2	ENSG00000205571
chr5	70002761	GA	-0.148366	0.0264135	CD8_TEM	1.94225e-08	SMN2	ENSG00000205571
chr5	70102678	AT	0.0718005	0.0110336	NK	7.64531e-11	SMN2	ENSG00000205571
chr6	13328502	GCCGCT	0.066326	0.00711593	CD4_Naive	1.15493e-20	PHACTR1	ENSG00000112137
chr6	13328502	GCCGCT	0.0834667	0.0069488	CD4_TCM	3.08605e-33	PHACTR1	ENSG00000112137
chr6	13328502	GCCGCT	0.057764	0.0071143	CD4_TEM	4.68412e-16	PHACTR1	ENSG00000112137
chr6	13328502	GCCGCT	0.0501717	0.00722034	CD8_TCM	3.68745e-12	PHACTR1	ENSG00000112137
chr6	13328502	GCCGCT	0.0808757	0.00686723	CD8_TEM	5.1253e-32	PHACTR1	ENSG00000112137
chr6	13328502	GCCGCT	0.0905181	0.00665623	NK	4.05943e-42	PHACTR1	ENSG00000112137
chr6	106629304	G	0.237037	0.0296585	CD4_Naive	1.32537e-15	RTN4IP1	ENSG00000130347
chr7	87628572	GTGC	0.28937	0.0364548	CD4_Naive	2.05827e-15	ABCB1	ENSG00000085563
chr7	94491927	TAAA	0.249878	0.0326598	CD4_Naive	1.99532e-14	SGCE	ENSG00000127990
chr7	94491927	TAAA	0.234804	0.0276857	NK	2.231e-17	SGCE	ENSG00000127990
chr7	45042265	A	0.0165543	0.00197194	CD4_Naive	4.66108e-17	CCM2	ENSG00000136280
chr7	100694312	CCG	0.0510532	0.00463532	CD4_Naive	3.27332e-28	GIGYF1	ENSG00000146830
chr7	100694312	CCG	0.0602734	0.00446995	CD4_TCM	1.93937e-41	GIGYF1	ENSG00000146830
chr7	140355203	T	-0.332789	0.0221105	CD4_Naive	3.39331e-51	SLC37A3	ENSG00000157800
chr7	140355203	T	-0.315216	0.0213392	CD4_TCM	2.22922e-49	SLC37A3	ENSG00000157800
chr8	38452200	AC	-0.0704045	0.00744069	CD4_Naive	3.01839e-21	FGFR1	ENSG00000077782
chr8	38482152	A	-0.140349	0.0156946	CD8_TCM	3.80433e-19	FGFR1	ENSG00000077782
chr8	98825732	CGGCCGCCCCGCCCCGCCCC	0.157771	0.00988584	CD4_Naive	2.45636e-57	STK3	ENSG00000104375
chr8	98825715	CCGCCCCGCCCCGCCCCCGG	0.134005	0.00953803	CD4_Naive	7.75062e-45	STK3	ENSG00000104375
chr8	98825715	CCGCCCCGCCCCGCCCCCGG	0.0998097	0.00940176	CD4_TCM	2.509e-26	STK3	ENSG00000104375
chr8	98825732	CGGCCGCCCCGCCCCGCCCC	0.0622819	0.0105374	CD8_Naive	3.40987e-09	STK3	ENSG00000104375
chr8	98825732	CGGCCGCCCCGCCCCGCCCC	0.0680547	0.00986417	CD8_TEM	5.23023e-12	STK3	ENSG00000104375
chr8	60744478	T	0.0675137	0.0108129	CD4_Naive	4.27008e-10	CHD7	ENSG00000171316
chr9	3435802	A	-0.156605	0.0221644	CD4_Naive	1.59939e-12	RFX3	ENSG00000080298
chr9	21802985	AC	-0.0233356	0.00219722	CD4_Naive	2.39257e-26	MTAP	ENSG00000099810
chr9	21728209	A	0.203531	0.01685	CD4_TCM	1.36337e-33	MTAP	ENSG00000099810
chr9	21802985	AC	-0.0179722	0.00200744	CD8_TEM	3.46714e-19	MTAP	ENSG00000099810
chr9	133661349	CAA	0.266941	0.0201035	CD4_Naive	3.09286e-40	SARDH	ENSG00000123453
chr9	133661349	CAA	0.237657	0.0196984	CD4_TCM	1.62037e-33	SARDH	ENSG00000123453
chr9	27573528	GGCCCC	0.0648007	0.00389893	CD4_Naive	4.98242e-62	C9orf72	ENSG00000147894
chr9	27549776	A	0.204905	0.0180827	CD4_Naive	9.15745e-30	C9orf72	ENSG00000147894
chr9	27573528	GGCCCC	0.054326	0.00332389	CD4_TCM	4.79196e-60	C9orf72	ENSG00000147894
chr9	111548817	T	-0.227294	0.0225012	CD4_Naive	5.44352e-24	ZNF483	ENSG00000173258
chr1	210335318	A	-0.289163	0.0241113	CD4_TCM	3.87374e-33	HHAT	ENSG00000054392
chr1	210335318	A	-0.290511	0.0254329	CD4_TEM	3.22316e-30	HHAT	ENSG00000054392
chr1	100041921	A	0.298408	0.0288175	CD4_TCM	3.96767e-25	SLC35A3	ENSG00000117620
chr1	200678391	T	0.298998	0.017789	CD4_TCM	2.13334e-63	DDX59	ENSG00000118197
chr1	200678391	T	0.140471	0.0193424	CD8_TEM	3.80425e-13	DDX59	ENSG00000118197
chr1	172476580	GT	-0.0888578	0.00760918	CD4_TCM	1.657e-31	PIGC	ENSG00000135845
chr1	225834589	A	0.0730626	0.0116571	CD4_TCM	3.66505e-10	EPHX1	ENSG00000143819
chr1	161055781	TTAAAA	-0.138132	0.0215708	CD4_TCM	1.51688e-10	USF1	ENSG00000158773
chr1	228111545	AT	-0.205348	0.0299368	CD4_TCM	6.91536e-12	IBA57	ENSG00000181873
chr1	206475737	A	0.0585915	0.00429254	CD4_TCM	2.02944e-42	IKBKE	ENSG00000263528
chr10	73829682	AT	0.065151	0.00670559	CD4_TCM	2.57913e-22	CAMK2G	ENSG00000148660
chr10	117268826	TG	-0.287088	0.0246252	CD4_TCM	2.08085e-31	SLC18A2	ENSG00000165646
chr10	117309394	A	0.282275	0.0271117	CD4_TCM	2.19547e-25	PDZD8	ENSG00000165650
chr10	67206660	A	-1.08925	0.075365	CD4_TCM	2.40009e-47	CTNNA3	ENSG00000183230
chr11	108123068	AC	0.2784	0.0155	CD4_TCM	3.91983e-72	ACAT1	ENSG00000075239
chr11	2299812	TGCACACGCATCCACGCC	0.0875597	0.00778857	CD4_TCM	2.5336e-29	CD81	ENSG00000110651
chr11	2299812	TGCACACGCATCCACGCC	0.0798973	0.011639	CD4_TEM	6.66671e-12	CD81	ENSG00000110651
chr11	2299812	TGCACACGCATCCACGCC	0.111302	0.00960488	CD8_TEM	4.73425e-31	CD81	ENSG00000110651
chr12	19110161	A	-0.166917	0.024013	CD4_TCM	3.62396e-12	PLEKHA5	ENSG00000052126
chr12	19110161	A	-0.193992	0.0249046	CD8_TCM	6.73248e-15	PLEKHA5	ENSG00000052126
chr12	795296	T	-0.399231	0.0268432	CD4_TCM	4.95444e-50	WNK1	ENSG00000060237
chr12	6846688	AC	-0.0928428	0.00700323	CD4_TCM	4.10247e-40	TPI1	ENSG00000111669
chr12	6923960	TG	-0.101546	0.0145311	CD4_TCM	2.78512e-12	C12orf57	ENSG00000111678
chr12	22059128	TA	-0.0785417	0.0141876	CD4_TCM	3.09563e-08	CMAS	ENSG00000111726
chr12	105096544	T	-0.118674	0.0099832	CD4_TCM	1.37622e-32	WASHC4	ENSG00000136051
chr12	110232597	A	0.535732	0.0569411	CD4_TCM	5.03141e-21	ATP2A2	ENSG00000174437
chr12	110376707	A	-0.80819	0.133304	CD8_Naive	1.33815e-09	ATP2A2	ENSG00000174437
chr12	50113030	TTG	-0.182677	0.0135117	CD4_TCM	1.19306e-41	COX14	ENSG00000178449
chr12	50113030	TTG	-0.205912	0.021274	CD8_TEM	3.70054e-22	COX14	ENSG00000178449
chr13	20597755	TA	0.16694	0.00976278	CD4_TCM	1.49384e-65	IFT88	ENSG00000032742
chr13	50908850	A	-0.123352	0.0114016	CD4_TCM	2.80264e-27	RNASEH2B	ENSG00000136104
chr13	50931955	AC	-0.0406869	0.00573346	CD8_TEM	1.28056e-12	RNASEH2B	ENSG00000136104
chr13	49586740	A	-0.43925	0.0278801	CD4_TCM	6.34896e-56	RCBTB1	ENSG00000136144
chr14	64500476	GA	-0.264322	0.0362317	CD4_TCM	2.97927e-13	MTHFD1	ENSG00000100714
chr14	20289130	T	0.211458	0.0221297	CD4_TCM	1.23094e-21	TTC5	ENSG00000136319
chr15	67241040	AC	-0.0506911	0.00451317	CD4_TCM	2.84585e-29	AAGAB	ENSG00000103591
chr15	76903060	A	0.250992	0.00985327	CD4_TCM	3.92803e-143	SCAPER	ENSG00000140386
chr16	28545245	A	-0.0677396	0.00980135	CD4_TCM	4.80382e-12	CLN3	ENSG00000188603
chr17	59873250	GTT	0.162974	0.0129491	CD4_TCM	2.53001e-36	RPS6KB1	ENSG00000108443
chr17	1764845	T	0.147591	0.0100731	CD4_TCM	1.30788e-48	RPA1	ENSG00000132383
chr17	61890609	A	0.218367	0.021243	CD4_TCM	8.72146e-25	BRIP1	ENSG00000136492
chr17	80147176	CGTGCGTA	0.154289	0.0166648	CD4_TCM	2.07476e-20	EIF4A3	ENSG00000141543
chr17	82723984	A	0.207435	0.0294078	CD4_TCM	1.74154e-12	TBCD	ENSG00000141556
chr17	74289520	A	0.132223	0.0207765	CD4_TCM	1.96473e-10	DNAI2	ENSG00000171595
chr17	6614507	G	-0.171685	0.0176758	CD4_TCM	2.65445e-22	KIAA0753	ENSG00000198920
chr19	34340438	TTTTC	0.060032	0.00949043	CD4_TCM	2.5236e-10	GPI	ENSG00000105220
chr19	48818308	A	0.0175564	0.00211246	CD4_TCM	9.50102e-17	BCAT2	ENSG00000105552
chr19	6595212	TC	-0.229255	0.0205085	CD4_TCM	5.1958e-29	CD70	ENSG00000125726
chr19	576962	TG	0.0813121	0.00806994	CD4_TCM	7.05945e-24	BSG	ENSG00000172270
chr19	576962	TG	0.0793209	0.0100172	CD8_TEM	2.40375e-15	BSG	ENSG00000172270
chr2	54509956	T	0.203476	0.0132011	CD4_TCM	1.32777e-53	SPTBN1	ENSG00000115306
chr2	54509956	T	0.130095	0.0146026	gdT	5.1487e-19	SPTBN1	ENSG00000115306
chr2	215373671	T	0.022014	0.00314023	CD4_TCM	2.37797e-12	FN1	ENSG00000115414
chr2	71129496	A	0.143184	0.0169369	CD4_TCM	2.81499e-17	MCEE	ENSG00000124370
chr20	43615938	A	0.159374	0.0270077	CD4_TCM	3.61176e-09	IFT52	ENSG00000101052
chr20	3875475	A	0.134516	0.0202032	CD4_TCM	2.77356e-11	PANK2	ENSG00000125779
chr20	18569204	T	0.231567	0.0195211	CD4_TCM	1.85561e-32	DTD1	ENSG00000125821
chr20	412325	T	-0.164412	0.019751	CD4_TCM	8.4872e-17	RBCK1	ENSG00000125826
chr20	2478240	T	0.0959561	0.0153452	CD4_TCM	4.02165e-10	SNRPB	ENSG00000125835
chr20	44646457	GGAGGAG	-0.468861	0.0269665	CD4_TCM	1.03831e-67	ADA	ENSG00000196839
chr21	33238774	A	0.254266	0.0200201	CD4_TCM	5.8734e-37	IFNAR2	ENSG00000159110
chr21	46228815	CCCGCCCCT	-0.153288	0.0102588	CD4_TCM	1.75447e-50	LSS	ENSG00000160285
chr21	46228815	CCCGCCCCT	-0.0764132	0.0107266	CD8_Naive	1.05069e-12	LSS	ENSG00000160285
chr3	130907730	T	0.360901	0.0437098	CD4_TCM	1.497e-16	ATP2C1	ENSG00000017260
chr3	12633633	A	-0.214595	0.0171064	CD4_TCM	4.24962e-36	RAF1	ENSG00000132155
chr3	194486982	GC	0.0533768	0.0080076	CD4_TCM	2.63302e-11	ATP13A3	ENSG00000133657
chr3	191388140	TA	0.230166	0.0295679	CD4_TCM	7.00827e-15	CCDC50	ENSG00000152492
chr3	33045245	T	0.593931	0.0379357	CD4_TCM	3.01068e-55	GLB1	ENSG00000170266
chr3	142517350	A	0.203335	0.025955	CD4_TCM	4.7203e-15	ATR	ENSG00000175054
chr4	15571606	A	0.250645	0.0208578	CD4_TCM	2.89764e-33	CC2D2A	ENSG00000048342
chr4	15666023	A	-0.189494	0.0206615	CD8_TEM	4.6716e-20	CC2D2A	ENSG00000048342
chr4	105501226	AAGG	-0.0957201	0.00821613	CD4_TCM	2.28731e-31	PPA2	ENSG00000138777
chr4	105501226	AAGG	-0.082947	0.00750905	NK	2.28508e-28	PPA2	ENSG00000138777
chr4	105454302	TGT	-0.0642234	0.0100446	Treg	1.61767e-10	PPA2	ENSG00000138777
chr5	62301135	TA	-0.0309196	0.00264078	CD4_TCM	1.15264e-31	KIF2A	ENSG00000068796
chr5	36245738	T	-0.374711	0.0229925	CD4_TCM	1.03515e-59	NADK2	ENSG00000152620
chr5	146878727	GCT	-0.0626468	0.00672829	CD4_TCM	1.2668e-20	PPP2R2B	ENSG00000156475
chr5	146878727	GCT	-0.0686935	0.00644696	Treg	1.64939e-26	PPP2R2B	ENSG00000156475
chr6	166955175	CA	0.0834109	0.00259048	CD4_TCM	1.82061e-227	RNASET2	ENSG00000026297
chr6	42199994	T	-0.0609807	0.00925788	CD4_TCM	4.49139e-11	GUCA1B	ENSG00000112599
chr6	2956821	A	0.179221	0.0212541	CD4_TCM	3.3895e-17	SERPINB6	ENSG00000124570
chr6	85524190	AAAG	-0.267553	0.0299332	CD4_TCM	3.95044e-19	SNX14	ENSG00000135317
chr6	32606024	A	-0.262626	0.00911808	CD4_TCM	1.9811e-182	HLA-DRB1	ENSG00000196126
chr6	32606024	A	-0.190157	0.0105976	CD8_TCM	5.40885e-72	HLA-DRB1	ENSG00000196126
chr6	32606024	A	-0.145016	0.00858009	NK	4.38559e-64	HLA-DRB1	ENSG00000196126
chr7	56021362	T	0.073204	0.00655507	CD4_TCM	5.87841e-29	PSPH	ENSG00000146733
chr7	56021362	T	0.0691589	0.0066699	NK	3.43757e-25	PSPH	ENSG00000146733
chr8	18063470	T	-0.222536	0.0179313	CD4_TCM	2.2932e-35	ASAH1	ENSG00000104763
chr9	4296292	A	0.226361	0.0324473	CD4_TCM	3.03111e-12	GLIS3	ENSG00000107249
chr9	34233225	T	0.0813112	0.0112084	CD4_TCM	4.03137e-13	NUDT2	ENSG00000164978
chr10	4878203	T	-0.100995	0.0128401	CD4_TEM	3.67499e-15	AKR1E2	ENSG00000165568
chr10	4878203	T	-0.113403	0.012889	CD8_TCM	1.38734e-18	AKR1E2	ENSG00000165568
chr15	52487723	A	-0.278621	0.0351264	CD4_TEM	2.1573e-15	MYO5A	ENSG00000197535
chr16	53477057	TG	-0.113863	0.0142083	CD4_TEM	1.11171e-15	RBL2	ENSG00000103479
chr16	53422958	T	0.296927	0.0168517	CD8_TEM	1.73021e-69	RBL2	ENSG00000103479
chr20	18511505	T	-0.228783	0.0303297	CD4_TEM	4.58633e-14	SEC23B	ENSG00000101310
chr20	18495644	A	-0.22364	0.0314825	Treg	1.21543e-12	SEC23B	ENSG00000101310
chr21	45074598	GGC	-0.03159	0.00498543	CD4_TEM	2.35109e-10	ADARB1	ENSG00000197381
chr21	45074598	GGC	-0.0443379	0.0042914	CD8_TEM	5.06027e-25	ADARB1	ENSG00000197381
chr21	45074598	GGC	-0.0636647	0.00473104	NK	2.80736e-41	ADARB1	ENSG00000197381
chr22	42540600	GTGT	0.909394	0.127987	CD4_TEM	1.20011e-12	RRP7A	ENSG00000189306
chr22	31564980	T	-0.11773	0.0196495	CD4_TEM	2.07905e-09	SFI1	ENSG00000198089
chr3	45919070	A	-0.116174	0.0161351	CD4_TEM	6.01671e-13	LZTFL1	ENSG00000163818
chr9	94582547	T	-0.21025	0.0293078	CD4_TEM	7.29072e-13	FBP1	ENSG00000165140
chr12	51587559	A	0.254522	0.018225	CD8_Naive	2.52995e-44	SCN8A	ENSG00000196876
chr15	30818687	TTTG	-0.626239	0.0551523	CD8_Naive	7.02744e-30	FAN1	ENSG00000198690
chr19	48597337	T	-0.154007	0.0217108	CD8_Naive	1.30703e-12	SULT2B1	ENSG00000088002
chr7	122098872	A	0.219077	0.0332004	CD8_Naive	4.14963e-11	AASS	ENSG00000008311
chr7	56098224	AAT	0.265924	0.0300436	CD8_Naive	8.65313e-19	CHCHD2	ENSG00000106153
chr7	56180160	CT	-0.279241	0.0172322	CD8_TEM	4.6785e-59	CHCHD2	ENSG00000106153
chr1	110641765	GT	-0.0607324	0.00953044	CD8_TCM	1.86022e-10	KCNA3	ENSG00000177272
chr10	95826571	A	-0.140065	0.0077712	CD8_TCM	1.27257e-72	ENTPD1	ENSG00000138185
chr10	95826571	A	-0.158436	0.00756128	CD8_TEM	1.74195e-97	ENTPD1	ENSG00000138185
chr10	95879787	A	-0.158135	0.0109537	NK	3.0456e-47	ENTPD1	ENSG00000138185
chr19	54968701	T	0.0233919	0.00172392	CD8_TCM	6.11612e-42	NLRP2	ENSG00000022556
chr19	54968701	T	0.0114919	0.00187765	dnT	9.33798e-10	NLRP2	ENSG00000022556
chr19	8295947	T	-0.0210128	0.00327192	CD8_TCM	1.3435e-10	NDUFA7	ENSG00000267855
chr2	173064658	GT	-0.0730527	0.00857694	CD8_TCM	1.6326e-17	MAP3K20	ENSG00000091436
chr2	173064658	GT	-0.0833899	0.00863781	MAIT	4.7249e-22	MAP3K20	ENSG00000091436
chr21	46096995	AC	-0.478602	0.0640305	CD8_TCM	7.74428e-14	COL6A2	ENSG00000142173
chr21	46226135	A	0.113452	0.0208074	CD8_TEM	4.96773e-08	COL6A2	ENSG00000142173
chr22	38569183	A	0.173659	0.0250317	CD8_TCM	3.98837e-12	DDX17	ENSG00000100201
chr3	119435676	A	0.168927	0.0257287	CD8_TCM	5.1786e-11	POGLUT1	ENSG00000163389
chr4	186204035	T	0.253613	0.0205973	CD8_TCM	7.71357e-35	CYP4V2	ENSG00000145476
chr1	185416318	TGTAT	-0.0445687	0.00670839	CD8_TEM	3.05866e-11	IVNS1ABP	ENSG00000116679
chr1	236904689	C	0.140113	0.0140065	CD8_TEM	1.47189e-23	MTR	ENSG00000116984
chr1	161805810	A	-0.478785	0.0394186	CD8_TEM	6.01189e-34	ATF6	ENSG00000118217
chr1	115629049	T	0.233849	0.0310322	CD8_TEM	4.85804e-14	VANGL1	ENSG00000173218
chr10	77833544	GAGT	0.357781	0.0156358	CD8_TEM	6.99152e-116	DLG5	ENSG00000151208
chr10	77833544	GAGT	0.536347	0.0154465	NK	3.56308e-264	DLG5	ENSG00000151208
chr10	77833544	GAGT	0.240006	0.0191105	gdT	3.55547e-36	DLG5	ENSG00000151208
chr11	119206289	CGG	-0.0388917	0.00645518	CD8_TEM	1.69222e-09	CBL	ENSG00000110395
chr11	119206289	CGG	-0.0438253	0.00689645	NK	2.08759e-10	CBL	ENSG00000110395
chr12	32675532	TTG	0.353869	0.0611447	CD8_TEM	7.14842e-09	DNM1L	ENSG00000087470
chr12	101902915	T	0.121903	0.0189055	CD8_TEM	1.13334e-10	GNPTAB	ENSG00000111670
chr13	31894273	A	0.194227	0.019068	CD8_TEM	2.2896e-24	FRY	ENSG00000073910
chr13	30705726	A	0.284511	0.0350166	CD8_TEM	4.4723e-16	ALOX5AP	ENSG00000132965
chr15	80987491	T	0.171836	0.022249	CD8_TEM	1.13346e-14	MESD	ENSG00000117899
chr15	101204435	AAT	0.0512383	0.00695334	CD8_TEM	1.72068e-13	CHSY1	ENSG00000131873
chr15	50720517	T	-0.176495	0.0142513	CD8_TEM	3.17312e-35	SPPL2A	ENSG00000138600
chr18	63963046	TTTC	-0.0472808	0.00549103	CD8_TEM	7.27071e-18	SERPINB8	ENSG00000166401
chr19	49659984	AC	0.0156113	0.00234443	CD8_TEM	2.75961e-11	IRF3	ENSG00000126456
chr2	142908495	T	0.24611	0.0243475	CD8_TEM	5.07974e-24	KYNU	ENSG00000115919
chr2	134650532	TTTTGTT	0.284177	0.0265138	CD8_TEM	8.37237e-27	TMEM163	ENSG00000152128
chr21	36969581	T	0.280358	0.0149227	CD8_TEM	9.59365e-79	HLCS	ENSG00000159267
chr22	17031819	T	-0.226036	0.0235953	CD8_TEM	9.73378e-22	IL17RA	ENSG00000177663
chr3	101312025	A	0.151354	0.0214994	CD8_TEM	1.92339e-12	IMPG2	ENSG00000081148
chr3	101312025	A	0.176945	0.0220857	NK	1.13079e-15	IMPG2	ENSG00000081148
chr3	149175664	GT	0.0230827	0.00341157	CD8_TEM	1.32381e-11	HPS3	ENSG00000163755
chr3	49736770	T	0.238314	0.0336865	CD8_TEM	1.50016e-12	GMPPB	ENSG00000173540
chr3	56689669	T	0.0249527	0.00203867	CD8_TEM	1.90684e-34	CCDC66	ENSG00000180376
chr3	56658917	GA	0.145714	0.0153597	NK	2.38213e-21	CCDC66	ENSG00000180376
chr4	113754681	T	-0.213022	0.0365357	CD8_TEM	5.52546e-09	CAMK2D	ENSG00000145349
chr6	121274350	AAC	-0.830097	0.134634	CD8_TEM	7.02279e-10	TBC1D32	ENSG00000146350
chr6	31503949	TG	-0.0574587	0.00371738	CD8_TEM	6.79317e-54	MICB	ENSG00000204516
chr7	154147689	AC	0.0676096	0.0113445	CD8_TEM	2.52759e-09	DPP6	ENSG00000130226
chr8	26592462	T	-0.0922995	0.0138533	CD8_TEM	2.68925e-11	DPYSL2	ENSG00000092964
chr8	144809175	TCTA	-0.510919	0.0621451	CD8_TEM	2.01154e-16	RPL8	ENSG00000161016
chr8	42588820	TTTTCT	-0.254278	0.0156681	CD8_TEM	3.14271e-59	SLC20A2	ENSG00000168575
chr9	100163186	T	0.217331	0.0173141	CD8_TEM	3.8614e-36	INVS	ENSG00000119509
chr9	100156943	AC	0.24318	0.0204942	NK	1.78259e-32	INVS	ENSG00000119509
chr11	117838041	CA	-0.218901	0.0352709	MAIT	5.42496e-10	FXYD2	ENSG00000137731
chr11	117838041	CA	-0.274941	0.0345508	NK_CD56bright	1.75416e-15	FXYD2	ENSG00000137731
chr17	78433913	AGGG	-0.0261952	0.00348826	MAIT	5.93418e-14	DNAH17	ENSG00000187775
chr17	78433923	GGAAGGAGGGAG	-0.0748011	0.0102707	gdT	3.26622e-13	DNAH17	ENSG00000187775
chr20	51767073	T	0.0676477	0.00925519	MAIT	2.68821e-13	ATP9A	ENSG00000054793
chr20	51767073	T	0.201756	0.00815	NK_CD56bright	2.71247e-135	ATP9A	ENSG00000054793
chr20	51767073	T	0.104032	0.00919298	NK_Proliferating	1.08711e-29	ATP9A	ENSG00000054793
chr20	51767073	T	0.311802	0.00572649	NK	0	ATP9A	ENSG00000054793
chr10	58589461	T	0.212612	0.0188045	NK_CD56bright	1.2196e-29	BICC1	ENSG00000122870
chr10	58583574	TC	0.195185	0.0108644	cDC2	3.62185e-72	BICC1	ENSG00000122870
chr1	161615120	TA	-0.470865	0.0843411	NK	2.36583e-08	FCGR2B	ENSG00000072694
chr1	53135686	A	0.121939	0.0156229	NK	5.94254e-15	SCP2	ENSG00000116171
chr1	235268370	AC	0.235917	0.0282027	NK	6.00885e-17	GGPS1	ENSG00000152904
chr1	235434534	T	0.0450889	0.00475142	NK	2.32023e-21	TBCE	ENSG00000284770
chr10	48348950	A	-0.122039	0.017603	NK	4.12454e-12	MAPK8	ENSG00000107643
chr10	27129718	A	0.0517139	0.00513854	NK	7.97409e-24	YME1L1	ENSG00000136758
chr10	102714289	CCT	-0.346289	0.0421445	NK	2.09181e-16	ARL3	ENSG00000138175
chr10	110146405	TA	0.039785	0.00329417	NK	1.39076e-33	ADD3	ENSG00000148700
chr10	119493951	A	-0.511353	0.0285591	NK	1.07548e-71	RGS10	ENSG00000148908
chr11	324040	A	0.0813888	0.0143502	NK	1.41461e-08	IFITM3	ENSG00000142089
chr11	112221088	T	0.127977	0.0176103	NK	3.67075e-13	PTS	ENSG00000150787
chr12	50505001	GGC	-0.0519123	0.00271776	NK	2.46906e-81	DIP2B	ENSG00000066084
chr12	52349155	T	0.0980253	0.0124109	NK	2.82693e-15	KRT86	ENSG00000170442
chr12	12739983	T	-0.488581	0.0275956	NK	3.83253e-70	APOLD1	ENSG00000178878
chr12	121646899	ACAT	-0.198771	0.0153509	NK	2.39568e-38	ORAI1	ENSG00000276045
chr12	121640373	A	-0.134638	0.0242544	NK	2.83923e-08	ORAI1	ENSG00000276045
chr13	37037194	A	0.163081	0.0180837	NK	1.913e-19	EXOSC8	ENSG00000120699
chr13	30461330	A	0.170048	0.0198628	NK	1.11763e-17	HMGB1	ENSG00000189403
chr14	56441144	TGT	-0.082241	0.01463	NK	1.89426e-08	TMEM260	ENSG00000070269
chr14	50267145	TTTA	-0.0705071	0.0105385	NK	2.22556e-11	SOS2	ENSG00000100485
chr14	100339103	CA	0.140277	0.0112278	NK	8.08126e-36	WARS1	ENSG00000140105
chr15	72799536	AC	-0.386517	0.0593342	NK	7.30609e-11	BBS4	ENSG00000140463
chr15	66474902	A	0.251791	0.0218551	NK	1.0353e-30	MAP2K1	ENSG00000169032
chr15	22802391	A	-0.121534	0.0128966	NK	4.3557e-21	NIPA1	ENSG00000170113
chr16	73123206	A	-0.164371	0.0166752	NK	6.37816e-23	ZFHX3	ENSG00000140836
chr16	66604051	GA	0.237556	0.028305	NK	4.74985e-17	TK2	ENSG00000166548
chr17	75799071	A	-0.156849	0.0251348	NK	4.36756e-10	UNC13D	ENSG00000092929
chr17	17222039	A	0.162898	0.0194532	NK	5.5771e-17	FLCN	ENSG00000154803
chr17	7885307	CCG	-0.0287996	0.00420799	NK	7.69925e-12	CHD3	ENSG00000170004
chr18	11730160	T	0.275106	0.0412831	NK	2.66698e-11	GNAL	ENSG00000141404
chr19	13207858	CTG	0.0448212	0.00783252	NK	1.04999e-08	CACNA1A	ENSG00000141837
chr19	19174385	T	0.047471	0.00633555	NK	6.74149e-14	BORCS8	ENSG00000254901
chr2	64989243	GGCTCCCGGCGGC	-0.472879	0.0257504	NK	2.55532e-75	SLC1A4	ENSG00000115902
chr2	241769427	T	0.229147	0.0206371	NK	1.20445e-28	D2HGDH	ENSG00000180902
chr20	41157204	TG	0.0397562	0.00495049	NK	9.68769e-16	PLCG1	ENSG00000124181
chr21	25611045	A	-0.337886	0.0404187	NK	6.29051e-17	MRPL39	ENSG00000154719
chr21	15741288	T	-0.190019	0.0335247	NK	1.44442e-08	USP25	ENSG00000155313
chr21	43776443	CGCGGGGCGGGG	0.273381	0.0139554	NK	1.89528e-85	CSTB	ENSG00000160213
chr22	50444628	GTT	-0.210133	0.0336085	NK	4.04206e-10	SBF1	ENSG00000100241
chr22	42094877	A	-0.178615	0.0171128	NK	1.6721e-25	NAGA	ENSG00000198951
chr3	101596695	ATT	-0.0464003	0.00392337	NK	2.84213e-32	SENP7	ENSG00000138468
chr3	124668043	AC	0.0357233	0.00363554	NK	8.6883e-23	KALRN	ENSG00000160145
chr3	64205101	A	0.136488	0.011956	NK	3.48515e-30	PRICKLE2	ENSG00000163637
chr3	148988393	A	-0.302565	0.0272548	NK	1.23531e-28	GYG1	ENSG00000163754
chr3	196340854	TTATT	0.0451742	0.00683319	NK	3.81763e-11	SLC51A	ENSG00000163959
chr4	119213641	AT	0.0347536	0.00418951	NK	1.08231e-16	USP53	ENSG00000145390
chr5	67033347	T	0.19294	0.0232448	NK	1.03787e-16	MAST4	ENSG00000069020
chr6	118709532	GT	-0.0528988	0.00475096	NK	8.53869e-29	CEP85L	ENSG00000111860
chr7	139841482	T	-0.119938	0.0164774	NK	3.36418e-13	TBXAS1	ENSG00000059377
chr8	17981905	A	0.295405	0.0168634	NK	1.05254e-68	PCM1	ENSG00000078674
chr8	28492789	T	-0.0926225	0.0142402	NK	7.8064e-11	FZD3	ENSG00000104290
chr8	81636418	A	0.0468496	0.00477794	NK	1.06719e-22	IMPA1	ENSG00000133731
chr9	281641	TG	-0.583593	0.0205084	NK	4.07671e-178	DOCK8	ENSG00000107099
chr9	16902125	TATT	0.359706	0.012121	NK	1.54915e-193	BNC2	ENSG00000173068
chr9	132147700	T	-0.126611	0.0165056	NK	1.70924e-14	NTNG2	ENSG00000196358
chr1	7995620	AATA	0.0899136	0.00973388	Treg	2.53092e-20	TNFRSF9	ENSG00000049249
chr6	151701211	T	-0.295952	0.0284468	Treg	2.38404e-25	ESR1	ENSG00000091831
chr2	166349126	AAAC	0.195537	0.0225012	cDC2	3.62277e-18	SCN9A	ENSG00000169432
chr3	53262575	T	-0.0697103	0.00820683	cDC2	1.99334e-17	TKT	ENSG00000163931
chr5	134896651	T	0.250145	0.0404971	cDC2	6.53899e-10	TXNDC15	ENSG00000113621
chr5	128469530	A	0.553261	0.0361791	cDC2	8.60762e-53	FBN2	ENSG00000138829
chr9	90856551	T	0.262866	0.0386259	gdT	1.00751e-11	SYK	ENSG00000165025
chr8	60272389	A	0.26012	0.0371636	pDC	2.57204e-12	CA8	ENSG00000178538

### Sheet: README
Supplementary Table 9: List of eGenes associated with candidate causal sc-eTRs intersecting with list of genes curated in PanelApp Australia (downloaded on October 15, 2024).
The details for each column are:
chromosome (hg38): chromosome of the single-cell eTR
start coordinate (hg38): start coordinate of the single-cell eTR
motif: motif of the single-cell eTR
effect size: effect size of the single-cell eTR
standard error: standard error of the single-cell eTR
cell type: cell type specificity of the single-cell eTR
p-value: p-value of the single-cell eTR
gene name: name of the eGene intersecting the PanelApp list
ENSG-ID: ENSG ID for the respective gene
