## Supplementary Tables for "Tandem repeat variation shapes immune cell type-specific gene expression": TableS10.xlsx

### Sheet: TableS10
chromosome (hg38)	start coordinate (hg38)	end coordinate (hg38)	motif	egene	eGene_symbol	all_cell_types	effect size	standard error	minimum p-value	Associated trait	Macrogroup
chr1	150384639	150384682	TG	ENSG00000266472	MRPS21	8	-0.0271672	0.00460539	3.6571e-09	Diagnoses - ICD10	Other
chr1	150384639	150384682	TG	ENSG00000266472	MRPS21	8	-0.0271672	0.00460539	3.6571e-09	Diagnoses - secondary ICD10	Other
chr1	156817047	156817075	TC	ENSG00000027869	SH2D2A	4	0.0298303	0.00338954	1.35972e-18	Total bilirubin	Blood serum biomarkers
chr1	172476580	172476600	TG	ENSG00000135845	PIGC	2	-0.0888578	0.00760918	1.657e-31	Mean reticulocyte volume	Hematology
chr1	172476580	172476600	TG	ENSG00000135845	PIGC	2	-0.0888578	0.00760918	1.657e-31	Platelet distribution width	Hematology
chr1	172476580	172476600	TG	ENSG00000135845	PIGC	2	-0.0888578	0.00760918	1.657e-31	Sitting height	Body composition
chr1	172476580	172476600	TG	ENSG00000135845	PIGC	2	-0.0888578	0.00760918	1.657e-31	Standing height	Body composition
chr2	25161587	25161605	TGCTGCCGC	ENSG00000115138	POMC	21	1.45653	0.054005	3.29069e-160	Standing height	Body composition
chr2	68253636	68253651	AG	ENSG00000289156	PPP3R1-AS1	19	0.0994907	0.00587878	3.00951e-64	Diagnoses - ICD10	Other
chr2	68253636	68253651	AG	ENSG00000289156	PPP3R1-AS1	19	0.0994907	0.00587878	3.00951e-64	Diagnoses - main ICD10	Other
chr2	68253636	68253651	AG	ENSG00000289156	PPP3R1-AS1	19	0.0994907	0.00587878	3.00951e-64	Operation code	Other
chr2	68253636	68253651	AG	ENSG00000289156	PPP3R1-AS1	19	0.0994907	0.00587878	3.00951e-64	Operative procedures - OPCS4	Other
chr2	68253636	68253651	AG	ENSG00000289156	PPP3R1-AS1	19	0.0994907	0.00587878	3.00951e-64	Operative procedures - secondary OPCS4	Other
chr2	190880872	190880920	AGC	ENSG00000115419	GLS	10	-0.0406958	0.00257725	3.62544e-56	Hand grip strength (right)	Other
chr2	190880872	190880920	AGC	ENSG00000115419	GLS	10	-0.0406958	0.00257725	3.62544e-56	High light scatter reticulocyte count	Hematology
chr2	190880872	190880920	AGC	ENSG00000115419	GLS	10	-0.0406958	0.00257725	3.62544e-56	High light scatter reticulocyte percentage	Hematology
chr2	190880872	190880920	AGC	ENSG00000228509	ENSG00000228509	13	0.0585427	0.00352886	8.27155e-62	Hand grip strength (right)	Other
chr2	190880872	190880920	AGC	ENSG00000228509	ENSG00000228509	13	0.0585427	0.00352886	8.27155e-62	High light scatter reticulocyte count	Hematology
chr2	190880872	190880920	AGC	ENSG00000228509	ENSG00000228509	13	0.0585427	0.00352886	8.27155e-62	High light scatter reticulocyte percentage	Hematology
chr3	58237472	58237504	CGGGGG	ENSG00000163686	ABHD6	2	-0.134774	0.0116578	6.50437e-31	Aspartate aminotransferase	Blood serum biomarkers
chr3	58237472	58237504	CGGGGG	ENSG00000163686	ABHD6	2	-0.134774	0.0116578	6.50437e-31	Platelet count	Hematology
chr3	124668043	124668094	AC	ENSG00000160145	KALRN	1	0.0357233	0.00363554	8.6883e-23	Mean platelet (thrombocyte) volume	Hematology
chr3	124668043	124668094	AC	ENSG00000160145	KALRN	1	0.0357233	0.00363554	8.6883e-23	Platelet distribution width	Hematology
chr4	38677878	38677916	TG	ENSG00000231160	KLF3-AS1	4	-0.140484	0.0078733	3.27369e-71	Eosinophill count	Hematology
chr4	38677878	38677916	TG	ENSG00000231160	KLF3-AS1	4	-0.140484	0.0078733	3.27369e-71	Eosinophill percentage	Hematology
chr4	38677878	38677916	TG	ENSG00000231160	KLF3-AS1	4	-0.140484	0.0078733	3.27369e-71	Lymphocyte count	Hematology
chr4	38677878	38677916	TG	ENSG00000231160	KLF3-AS1	4	-0.140484	0.0078733	3.27369e-71	Lymphocyte percentage	Hematology
chr4	38677878	38677916	TG	ENSG00000231160	KLF3-AS1	4	-0.140484	0.0078733	3.27369e-71	Mean corpuscular volume	Hematology
chr4	38677878	38677916	TG	ENSG00000231160	KLF3-AS1	4	-0.140484	0.0078733	3.27369e-71	Mean platelet (thrombocyte) volume	Hematology
chr4	99086037	99086060	AAAC	ENSG00000197894	ADH5	2	-0.168774	0.0109977	3.74558e-53	Alkaline phosphatase	Blood serum biomarkers
chr4	99086037	99086060	AAAC	ENSG00000197894	ADH5	2	-0.168774	0.0109977	3.74558e-53	Aspartate aminotransferase	Blood serum biomarkers
chr4	99086037	99086060	AAAC	ENSG00000197894	ADH5	2	-0.168774	0.0109977	3.74558e-53	Direct bilirubin	Blood serum biomarkers
chr4	99086037	99086060	AAAC	ENSG00000197894	ADH5	2	-0.168774	0.0109977	3.74558e-53	IGF-1	Blood serum biomarkers
chr4	99086037	99086060	AAAC	ENSG00000197894	ADH5	2	-0.168774	0.0109977	3.74558e-53	SHBG	Blood serum biomarkers
chr4	99086037	99086060	AAAC	ENSG00000197894	ADH5	2	-0.168774	0.0109977	3.74558e-53	Total bilirubin	Blood serum biomarkers
chr5	119397126	119397153	AC	ENSG00000145779	TNFAIP8	1	0.0961042	0.0119852	1.06986e-15	Lymphocyte count	Hematology
chr6	26440772	26440816	TG	ENSG00000026950	BTN3A1	10	-0.0462677	0.00407765	7.70562e-30	Diagnoses - ICD10	Other
chr6	26440772	26440816	TG	ENSG00000026950	BTN3A1	10	-0.0462677	0.00407765	7.70562e-30	Diagnoses - main ICD10	Other
chr6	26440772	26440816	TG	ENSG00000026950	BTN3A1	10	-0.0462677	0.00407765	7.70562e-30	Diagnoses - secondary ICD10	Other
chr6	26440772	26440816	TG	ENSG00000026950	BTN3A1	10	-0.0462677	0.00407765	7.70562e-30	Haemoglobin concentration	Hematology
chr6	26440772	26440816	TG	ENSG00000026950	BTN3A1	10	-0.0462677	0.00407765	7.70562e-30	High light scatter reticulocyte count	Hematology
chr6	26440772	26440816	TG	ENSG00000026950	BTN3A1	10	-0.0462677	0.00407765	7.70562e-30	High light scatter reticulocyte percentage	Hematology
chr6	26440772	26440816	TG	ENSG00000026950	BTN3A1	10	-0.0462677	0.00407765	7.70562e-30	Hip circumference	Body composition
chr6	26440772	26440816	TG	ENSG00000026950	BTN3A1	10	-0.0462677	0.00407765	7.70562e-30	Mean corpuscular haemoglobin	Hematology
chr6	26440772	26440816	TG	ENSG00000026950	BTN3A1	10	-0.0462677	0.00407765	7.70562e-30	Mean corpuscular volume	Hematology
chr6	26440772	26440816	TG	ENSG00000026950	BTN3A1	10	-0.0462677	0.00407765	7.70562e-30	Operative procedures - OPCS4	Other
chr6	26440772	26440816	TG	ENSG00000026950	BTN3A1	10	-0.0462677	0.00407765	7.70562e-30	Operative procedures - main OPCS4	Other
chr6	26440772	26440816	TG	ENSG00000026950	BTN3A1	10	-0.0462677	0.00407765	7.70562e-30	Red blood cell (erythrocyte) distribution width	Hematology
chr6	26440772	26440816	TG	ENSG00000026950	BTN3A1	10	-0.0462677	0.00407765	7.70562e-30	Reticulocyte count	Hematology
chr6	26440772	26440816	TG	ENSG00000026950	BTN3A1	10	-0.0462677	0.00407765	7.70562e-30	Reticulocyte percentage	Hematology
chr6	26440772	26440816	TG	ENSG00000026950	BTN3A1	10	-0.0462677	0.00407765	7.70562e-30	Trunk fat percentage	Body composition
chr6	31197228	31197234	T	ENSG00000272501	ENSG00000272501	24	0.0661957	0.00256694	1.21383e-146	Diagnoses - ICD10	Other
chr6	31197228	31197234	T	ENSG00000272501	ENSG00000272501	25	0.0883764	0.00219013	0	Diagnoses - ICD10	Other
chr6	31197228	31197234	T	ENSG00000272501	ENSG00000272501	28	0.100725	0.00187884	0	Diagnoses - ICD10	Other
chr6	31197228	31197234	T	ENSG00000272501	ENSG00000272501	24	0.0661957	0.00256694	1.21383e-146	Diagnoses - secondary ICD10	Other
chr6	31197228	31197234	T	ENSG00000272501	ENSG00000272501	25	0.0883764	0.00219013	0	Diagnoses - secondary ICD10	Other
chr6	31197228	31197234	T	ENSG00000272501	ENSG00000272501	28	0.100725	0.00187884	0	Diagnoses - secondary ICD10	Other
chr6	31197228	31197234	T	ENSG00000272501	ENSG00000272501	24	0.0661957	0.00256694	1.21383e-146	Non-cancer illness code, self-reported	Other
chr6	31197228	31197234	T	ENSG00000272501	ENSG00000272501	25	0.0883764	0.00219013	0	Non-cancer illness code, self-reported	Other
chr6	31197228	31197234	T	ENSG00000272501	ENSG00000272501	28	0.100725	0.00187884	0	Non-cancer illness code, self-reported	Other
chr6	31197228	31197234	T	ENSG00000272501	ENSG00000272501	24	0.0661957	0.00256694	1.21383e-146	White blood cell (leukocyte) count	Hematology
chr6	31197228	31197234	T	ENSG00000272501	ENSG00000272501	25	0.0883764	0.00219013	0	White blood cell (leukocyte) count	Hematology
chr6	31197228	31197234	T	ENSG00000272501	ENSG00000272501	28	0.100725	0.00187884	0	White blood cell (leukocyte) count	Hematology
chr6	31197233	31197245	TG	ENSG00000272501	ENSG00000272501	24	0.242855	0.0120131	7.10563e-91	Diagnoses - ICD10	Other
chr6	31197233	31197245	TG	ENSG00000272501	ENSG00000272501	24	0.242855	0.0120131	7.10563e-91	Diagnoses - secondary ICD10	Other
chr6	31197233	31197245	TG	ENSG00000272501	ENSG00000272501	24	0.242855	0.0120131	7.10563e-91	Non-cancer illness code, self-reported	Other
chr6	31197233	31197245	TG	ENSG00000272501	ENSG00000272501	24	0.242855	0.0120131	7.10563e-91	White blood cell (leukocyte) count	Hematology
chr7	100478322	100478350	AG	ENSG00000166925	TSC22D4	10	0.128758	0.00988259	8.38971e-39	Platelet distribution width	Hematology
chr7	100694312	100694383	CCG	ENSG00000146830	GIGYF1	7	0.0602734	0.00446995	1.93937e-41	Glucose	Blood serum biomarkers
chr7	100694312	100694383	CCG	ENSG00000146830	GIGYF1	7	0.0602734	0.00446995	1.93937e-41	Pulse rate	Vascular
chr7	100694312	100694383	CCG	ENSG00000146830	GIGYF1	7	0.0602734	0.00446995	1.93937e-41	Pulse rate, automated reading	Vascular
chr8	23559337	23559353	TG	ENSG00000147454	SLC25A37	3	0.0606838	0.00809954	6.77034e-14	Mean corpuscular haemoglobin	Hematology
chr8	23559337	23559353	TG	ENSG00000147454	SLC25A37	3	0.0606838	0.00809954	6.77034e-14	Median T2star in putamen (right)	Cortical brain measurements
chr9	281641	281666	TG	ENSG00000107099	DOCK8	19	-0.583593	0.0205084	4.07671e-178	Monocyte percentage	Hematology
chr9	281641	281666	TG	ENSG00000107099	DOCK8	19	-0.583593	0.0205084	4.07671e-178	Neutrophill count	Hematology
chr9	281641	281666	TG	ENSG00000107099	DOCK8	19	-0.583593	0.0205084	4.07671e-178	Platelet distribution width	Hematology
chr9	281641	281666	TG	ENSG00000107099	DOCK8	19	-0.583593	0.0205084	4.07671e-178	White blood cell (leukocyte) count	Hematology
chr9	27573528	27573546	CCCCGG	ENSG00000147894	C9orf72	9	0.0648007	0.00389893	4.98242e-62	Diagnoses - ICD10	Other
chr9	27573528	27573546	CCCCGG	ENSG00000147894	C9orf72	9	0.0648007	0.00389893	4.98242e-62	Diagnoses - secondary ICD10	Other
chr9	27573528	27573546	CCCCGG	ENSG00000147894	C9orf72	9	0.0648007	0.00389893	4.98242e-62	Duration to entering value	Other
chr9	27573528	27573546	CCCCGG	ENSG00000147894	C9orf72	9	0.0648007	0.00389893	4.98242e-62	Guilty feelings	Mental health
chr9	27573528	27573546	CCCCGG	ENSG00000147894	C9orf72	9	0.0648007	0.00389893	4.98242e-62	Mean FA in fornix cres+stria terminalis on FA skeleton (right)	Cortical brain measurements
chr9	27573528	27573546	CCCCGG	ENSG00000147894	C9orf72	9	0.0648007	0.00389893	4.98242e-62	Monocyte count	Hematology
chr9	27573528	27573546	CCCCGG	ENSG00000147894	C9orf72	9	0.0648007	0.00389893	4.98242e-62	Neuroticism score	Mental health
chr9	27573528	27573546	CCCCGG	ENSG00000147894	C9orf72	9	0.0648007	0.00389893	4.98242e-62	Sleeplessness / insomnia	Mental health
chr9	27573528	27573546	CCCCGG	ENSG00000147894	C9orf72	9	0.0648007	0.00389893	4.98242e-62	Underlying (primary) cause of death: ICD10	Other
chr9	27573528	27573546	CCCCGG	ENSG00000147894	C9orf72	9	0.0648007	0.00389893	4.98242e-62	Volume of grey matter	Cortical brain measurements
chr9	27573528	27573546	CCCCGG	ENSG00000147894	C9orf72	9	0.0648007	0.00389893	4.98242e-62	Volume of grey matter (normalised for head size)	Cortical brain measurements
chr9	27573528	27573546	CCCCGG	ENSG00000147894	C9orf72	9	0.0648007	0.00389893	4.98242e-62	Volume of grey matter in Frontal Orbital Cortex (right)	Cortical brain measurements
chr9	27573528	27573546	CCCCGG	ENSG00000147894	C9orf72	9	0.0648007	0.00389893	4.98242e-62	Volume of grey matter in Frontal Pole (right)	Cortical brain measurements
chr9	27573528	27573546	CCCCGG	ENSG00000147894	C9orf72	9	0.0648007	0.00389893	4.98242e-62	Volume of grey matter in Thalamus (left)	Cortical brain measurements
chr9	27573528	27573546	CCCCGG	ENSG00000147894	C9orf72	9	0.0648007	0.00389893	4.98242e-62	Volume of peripheral cortical grey matter	Cortical brain measurements
chr9	27573528	27573546	CCCCGG	ENSG00000147894	C9orf72	9	0.0648007	0.00389893	4.98242e-62	Volume of peripheral cortical grey matter (normalised for head size)	Cortical brain measurements
chr9	27573528	27573546	CCCCGG	ENSG00000147894	C9orf72	9	0.0648007	0.00389893	4.98242e-62	Worrier / anxious feelings	Mental health
chr9	27573528	27573546	CCCCGG	ENSG00000147894	C9orf72	9	0.0648007	0.00389893	4.98242e-62	Worry too long after embarrassment	Mental health
chr10	1045866	1045895	TG	ENSG00000232656	IDI2-AS1	2	-0.0230021	0.00254964	1.85132e-19	Basophill count	Hematology
chr10	1045866	1045895	TG	ENSG00000232656	IDI2-AS1	2	-0.0230021	0.00254964	1.85132e-19	Basophill percentage	Hematology
chr10	1045866	1045895	TG	ENSG00000232656	IDI2-AS1	2	-0.0230021	0.00254964	1.85132e-19	Eosinophill count	Hematology
chr10	1045866	1045895	TG	ENSG00000232656	IDI2-AS1	2	-0.0230021	0.00254964	1.85132e-19	Eosinophill percentage	Hematology
chr10	113678603	113678643	TG	ENSG00000165806	CASP7	4	0.0971968	0.00733054	3.99308e-40	Average monthly champagne plus white wine intake	Alcohol intake
chr11	111766393	111766429	AGGCCCCGCCCCGCGCCC	ENSG00000137713	PPP2R1B	11	0.268913	0.0155616	6.59608e-67	Triglycerides	Blood serum biomarkers
chr12	389552	389562	AGGCGGGGCG	ENSG00000120647	CCDC77	16	0.199002	0.00990701	9.58571e-90	Creatinine	Blood serum biomarkers
chr12	991244	991261	CGG	ENSG00000082805	ERC1	5	-0.138077	0.00430628	1.39833e-225	Forced vital capacity (FVC), Best measure	Respiratory
chr12	50505001	50505022	CGG	ENSG00000066084	DIP2B	2	-0.0519123	0.00271776	2.46906e-81	Hair/balding pattern	Dermatology
chr12	50505001	50505022	CGG	ENSG00000066084	DIP2B	2	-0.0519123	0.00271776	2.46906e-81	Neutrophill count	Hematology
chr12	50505001	50505022	CGG	ENSG00000066084	DIP2B	2	-0.0519123	0.00271776	2.46906e-81	Operation code	Other
chr12	50505001	50505022	CGG	ENSG00000066084	DIP2B	2	-0.0519123	0.00271776	2.46906e-81	Platelet count	Hematology
chr12	50505001	50505022	CGG	ENSG00000066084	DIP2B	2	-0.0519123	0.00271776	2.46906e-81	Platelet crit	Hematology
chr12	50505001	50505022	CGG	ENSG00000066084	DIP2B	2	-0.0519123	0.00271776	2.46906e-81	SHBG	Blood serum biomarkers
chr15	43370975	43371006	CCCCGG	ENSG00000140265	ZSCAN29	6	0.0730778	0.00873072	5.75253e-17	Albumin	Blood serum biomarkers
chr15	67241040	67241071	AC	ENSG00000103591	AAGAB	8	-0.0506911	0.00451317	2.84585e-29	Body fat percentage	Body composition
chr15	67241040	67241071	AC	ENSG00000103591	AAGAB	8	-0.0506911	0.00451317	2.84585e-29	Corneal hysteresis (left)	Ophthalmology
chr15	67241040	67241071	AC	ENSG00000103591	AAGAB	8	-0.0506911	0.00451317	2.84585e-29	Corneal resistance factor (left)	Ophthalmology
chr15	67241040	67241071	AC	ENSG00000103591	AAGAB	8	-0.0506911	0.00451317	2.84585e-29	Corneal resistance factor (right)	Ophthalmology
chr15	67241040	67241071	AC	ENSG00000103591	AAGAB	8	-0.0506911	0.00451317	2.84585e-29	Eosinophill count	Hematology
chr15	67241040	67241071	AC	ENSG00000103591	AAGAB	8	-0.0506911	0.00451317	2.84585e-29	Eosinophill percentage	Hematology
chr15	67241040	67241071	AC	ENSG00000103591	AAGAB	8	-0.0506911	0.00451317	2.84585e-29	Trunk fat mass	Body composition
chr15	67241040	67241071	AC	ENSG00000103591	AAGAB	8	-0.0506911	0.00451317	2.84585e-29	Trunk fat percentage	Body composition
chr15	67241040	67241071	AC	ENSG00000103591	AAGAB	8	-0.0506911	0.00451317	2.84585e-29	Waist circumference	Body composition
chr15	67241040	67241071	AC	ENSG00000103591	AAGAB	8	-0.0506911	0.00451317	2.84585e-29	Whole body fat mass	Body composition
chr16	53477057	53477082	TG	ENSG00000103479	RBL2	8	-0.113863	0.0142083	1.11171e-15	Pulse rate, automated reading	Vascular
chr17	7571837	7571909	AT	ENSG00000161956	SENP3	6	-0.0128454	0.00174842	2.02847e-13	Mean ISOVF in splenium of corpus callosum on FA skeleton	Cortical brain measurements
chr17	7571837	7571909	AT	ENSG00000161956	SENP3	6	-0.0128454	0.00174842	2.02847e-13	SHBG	Blood serum biomarkers
chr17	7571837	7571909	AT	ENSG00000161956	SENP3	6	-0.0128454	0.00174842	2.02847e-13	Testosterone	Endocrinology
chr17	32142451	32142501	CCG	ENSG00000126858	RHOT1	4	0.0260693	0.00337954	1.2207e-14	Red blood cell (erythrocyte) distribution width	Hematology
chr17	78433913	78433993	AGGG	ENSG00000187775	DNAH17	3	-0.0261952	0.00348826	5.93418e-14	C-reactive protein	Blood serum biomarkers
chr17	78433923	78433982	AAGGAGGGAGGG	ENSG00000187775	DNAH17	3	-0.0748011	0.0102707	3.26622e-13	C-reactive protein	Blood serum biomarkers
chr19	15332501	15332531	CCG	ENSG00000290008	LOC124904643	5	0.0961248	0.0110228	2.76845e-18	Arm fat mass (left)	Body composition
chr19	15332501	15332531	CCG	ENSG00000290008	LOC124904643	5	0.0961248	0.0110228	2.76845e-18	Arm fat mass (right)	Body composition
chr19	15332501	15332531	CCG	ENSG00000290008	LOC124904643	5	0.0961248	0.0110228	2.76845e-18	Arm fat percentage (left)	Body composition
chr19	15332501	15332531	CCG	ENSG00000290008	LOC124904643	5	0.0961248	0.0110228	2.76845e-18	Arm fat percentage (right)	Body composition
chr19	15332501	15332531	CCG	ENSG00000290008	LOC124904643	5	0.0961248	0.0110228	2.76845e-18	Body fat percentage	Body composition
chr19	15332501	15332531	CCG	ENSG00000290008	LOC124904643	5	0.0961248	0.0110228	2.76845e-18	Body mass index (BMI)	Body composition
chr19	15332501	15332531	CCG	ENSG00000290008	LOC124904643	5	0.0961248	0.0110228	2.76845e-18	High light scatter reticulocyte count	Hematology
chr19	15332501	15332531	CCG	ENSG00000290008	LOC124904643	5	0.0961248	0.0110228	2.76845e-18	High light scatter reticulocyte percentage	Hematology
chr19	15332501	15332531	CCG	ENSG00000290008	LOC124904643	5	0.0961248	0.0110228	2.76845e-18	Hip circumference	Body composition
chr19	15332501	15332531	CCG	ENSG00000290008	LOC124904643	5	0.0961248	0.0110228	2.76845e-18	Leg fat mass (left)	Body composition
chr19	15332501	15332531	CCG	ENSG00000290008	LOC124904643	5	0.0961248	0.0110228	2.76845e-18	Leg fat mass (right)	Body composition
chr19	15332501	15332531	CCG	ENSG00000290008	LOC124904643	5	0.0961248	0.0110228	2.76845e-18	Leg fat percentage (left)	Body composition
chr19	15332501	15332531	CCG	ENSG00000290008	LOC124904643	5	0.0961248	0.0110228	2.76845e-18	Leg fat percentage (right)	Body composition
chr19	15332501	15332531	CCG	ENSG00000290008	LOC124904643	5	0.0961248	0.0110228	2.76845e-18	Reticulocyte percentage	Hematology
chr19	15332501	15332531	CCG	ENSG00000290008	LOC124904643	5	0.0961248	0.0110228	2.76845e-18	Trunk fat mass	Body composition
chr19	15332501	15332531	CCG	ENSG00000290008	LOC124904643	5	0.0961248	0.0110228	2.76845e-18	Waist circumference	Body composition
chr19	15332501	15332531	CCG	ENSG00000290008	LOC124904643	5	0.0961248	0.0110228	2.76845e-18	Whole body fat mass	Body composition
chr19	48868446	48868467	TC	ENSG00000087074	PPP1R15A	5	0.0294812	0.00466719	2.67214e-10	Gamma glutamyltransferase	Blood serum biomarkers
chr20	25247993	25248013	AGGCCCCGCCCCGCCCCCCG	ENSG00000100994	PYGB	11	0.0600399	0.00535798	3.82381e-29	Alkaline phosphatase	Blood serum biomarkers
chr20	25247993	25248013	AGGCCCCGCCCCGCCCCCCG	ENSG00000100994	PYGB	11	0.0600399	0.00535798	3.82381e-29	Platelet distribution width	Hematology
chr20	41157204	41157241	TG	ENSG00000124181	PLCG1	1	0.0397562	0.00495049	9.68769e-16	Apolipoprotein B	Blood serum biomarkers
chr20	41157204	41157241	TG	ENSG00000124181	PLCG1	1	0.0397562	0.00495049	9.68769e-16	Cholesterol	Blood serum biomarkers
chr20	41157204	41157241	TG	ENSG00000124181	PLCG1	1	0.0397562	0.00495049	9.68769e-16	Gamma glutamyltransferase	Blood serum biomarkers
chr20	41157204	41157241	TG	ENSG00000124181	PLCG1	1	0.0397562	0.00495049	9.68769e-16	LDL direct	Blood serum biomarkers
chr20	41157204	41157241	TG	ENSG00000124181	PLCG1	1	0.0397562	0.00495049	9.68769e-16	Operative procedures - OPCS4	Other
chr20	41157204	41157241	TG	ENSG00000124181	PLCG1	1	0.0397562	0.00495049	9.68769e-16	Operative procedures - secondary OPCS4	Other
chr20	50113766	50113794	ATTC	ENSG00000244687	UBE2V1	3	-0.120272	0.0115247	1.69766e-25	Monocyte percentage	Hematology
chr21	45074598	45074622	CGG	ENSG00000197381	ADARB1	6	-0.0636647	0.00473104	2.80736e-41	Arm fat percentage (left)	Body composition
chr21	45074598	45074622	CGG	ENSG00000197381	ADARB1	6	-0.0636647	0.00473104	2.80736e-41	Body mass index (BMI)	Body composition
chr22	37746044	37746068	TCCCGCCG	ENSG00000100106	TRIOBP	4	-0.119869	0.0160289	7.52665e-14	Albumin	Blood serum biomarkers
chr22	39091343	39091373	TG	ENSG00000100298	APOBEC3H	1	-0.0358753	0.00579995	6.19296e-10	Lymphocyte count	Hematology
chr22	39091343	39091373	TG	ENSG00000100298	APOBEC3H	1	-0.0358753	0.00579995	6.19296e-10	Monocyte count	Hematology
chr22	39091343	39091373	TG	ENSG00000100298	APOBEC3H	1	-0.0358753	0.00579995	6.19296e-10	White blood cell (leukocyte) count	Hematology

### Sheet: README
Supplementary Table 10: List of candidate causal sc-eTRs intersecting UKBB TR PheWAS hits (Manigbas et al. 2024 [DOI: 10.1038/s41467-024-54678-0])
The details for each column are:
chromosome (hg38): chromosome of the single-cell eTR
start coordinate (hg38): start coordinate of the single-cell eTR
end coordinate (hg38): end coordinate of the single-cell eTR
motif: motif of the single-cell eTR
egene: target gene of the single-cell eTR
all_cell_types: cell types sharing the single-cell eTR
effect size: effect size of the cell type with the lowest nominal p-value for the sc-eTR
standard error: standard error of the cell type with the lowest nominal p-value for the sc-eTR
minimum p-value: lowest nominal p-value amongst the cell types sharing the sc-eTR
Associated trait: Phewas trait UKBB (as reported by Manigbas et al. 2024)
Macrogroup: Macrogroup of the 'Associated trait'
